# Differential contribution of two organelles of endosymbiotic origin to iron-sulfur cluster synthesis and overall fitness in Toxoplasma

**DOI:** 10.1101/2021.01.28.428257

**Authors:** Sarah Pamukcu, Aude Cerutti, Yann Bordat, Sonia Hem, Valerie Rofidal, Sebastien Besteiro

## Abstract

Iron-sulfur (Fe-S) clusters are one of the most ancient and ubiquitous prosthetic groups, and they are required by a variety of proteins involved in important metabolic processes. Apicomplexan parasites have inherited different plastidic and mitochondrial Fe-S clusters biosynthesis pathways through endosymbiosis. We have investigated the relative contributions of these pathways to the fitness of *Toxoplasma gondii*, an apicomplexan parasite causing disease in humans, by generating specific mutants. Phenotypic analysis and quantitative proteomics allowed us to highlight notable differences in these mutants. Both Fe-S cluster synthesis pathways are necessary for optimal parasite growth in vitro, but their disruption leads to markedly different fates: impairment of the plastidic pathway leads to a loss of the organelle and to parasite death, while disruption of the mitochondrial pathway trigger differentiation into a stress resistance stage. This highlights that otherwise similar biochemical pathways hosted by different sub-cellular compartments can have very different contributions to the biology of the parasites, which is something to consider when exploring novel strategies for therapeutic intervention.

**Author summary:** *Toxoplasma gondii* is a ubiquitous unicellular parasite that harbours two organelles of endosymbiotic origin: the mitochondrion, and a relict plastid named the apicoplast. Each one of these organelles contains its own machinery for synthesizing iron-sulfur clusters, which are important protein co- factors. In this study, we show that interfering with either the mitochondrial or the plastidic iron-sulfur cluster synthesizing machinery has a profound impact on parasite growth. However, while disrupting the plastidic pathway led to an irreversible loss of the organelle and subsequent death of the parasite, disrupting the mitochondrial pathway led to conversion of the parasites into a stress resistance form. We used a comparative quantitative proteomic analysis of the mutants, combined with experimental validation, to provide mechanistic clues into these different phenotypic outcomes. Although the consequences of disrupting each pathway were manifold, our data highlighted distinct changes at the metabolic level. For instance, the plastidic iron-sulfur cluster synthesis pathway is likely important for maintaining the lipid homeostasis of the parasites, while the mitochondrial pathway is clearly crucial for maintaining their respiratory capacity. Interestingly, we have discovered that other mutants severely impacted for mitochondrial function, in particular the respiratory chain, are able to survive and initiate conversion to the stress resistance form. This illustrates a different capacity for *T. gondii* to adapt for survival in response to distinct metabolic dysregulations.
