## Supplemental Tables S1-S6 for "Differential contribution of two organelles of endosymbiotic origin to iron-sulfur cluster synthesis and overall fitness in Toxoplasma": Table S1.xlsx

### Sheet: Feuil1
	Protein name	Gene ID (A. thaliana)	Uniprot ID (A. thaliana)	Gene ID (T. gondii)	BLAST E value	Localization (HyperLOPIT)$	CRISPR Fitness score¤	proposed function
Plastid SUF pathway	NFS2	AT1G08490	Q93WX6	TGGT1_216170	1e-105	Apicoplast	-3.95	cysteine desulfurase
	SUFE1	AT4G26500	Q84W65	TGGT1_239320	4e-14	Apicoplast	0.1	necessary for NFS2 activity
	SUFE2	AT1G67810	Q9FGS4	TGGT1_277010	0.0006	N/A	-3.31
	SUFB	AT4G04770	Q9ZS97	TGGT1_300650	9e-110	N/A, apicoplast genome-encoded	N/A	part of SUFB/C/D transfer complex, encoded by the apicoplast genome
	SUFC	AT3G10670	Q9CAF5	TGGT1_225800	3e-81	Apicoplast	-5.57	part of SUFB/C/D transfer complex, ATPase
	SUFD	AT1G32500	Q9LQK7	TGGT1_273445	2e-21	Apicoplast	-5.29	part of SUFB/C/D transfer complex, co-factor
	NFU1	AT4G01940	Q93W77	TGGT1_221922	7e-22	Apicoplast/ER	-0.76	Fe-S carrier
	SUFA/CpISCA	AT1G10500	Q9XIK3	TGGT1_297925	9e-25	N/A	-4.01
	GRXS14	AT3G54900	Q84Y95	TGGT1_247580	1e-21	Rhoptry	-0.07	Glutaredoxins
	GRXS16	AT2G38270	Q8H7F6	TGGT1_238070	3e-24	Cytoplasm	-0.65
	HCF101	AT3G24430	Q6STH5	TGGT1_318590	2e-40	Cytoplasm	-3.24	assembly of Fe-S cluster on selected proteins , ATP dependent
	Frd	AT4G14890	O23344	TGGT1_215070	8e-35	Apicoplast	-4.35	Ferredoxin
Mitochondrion ISC pathway	NFS1	AT5G65720	O49543	TGGT1_211090	3e-174	Mitochondrion	-3.54	cysteine desulfurase
	ISD11	AT5G61220	Q8L9E3	TGGT1_254800	0.006	Mitochondrion	-3.51	necessary for NFS1 activity
	ISU1	AT4G22220	O49627	TGGT1_237560	8e-52	Mitochondrion	-5.99	Fe-S cluster scaffold
	FH (frataxin)	AT4G03240	Q9ZR07	TGGT1_262810	1e-08	Mitochondrion	-3.34	putative Fe donor , regulator of NFS1
	HSCA	AT4G37910	Q8GUM2	TGGT1_251780	0.00	Mitochondrion	-5.09	Chaperone
	HSCB	AT5G06410	Q8L7K4	TGGT1_288685	1e-14	Mitochondrion	-2.92	co-chaperone
	NFU4	AT3G20970	Q9LIG6	TGGT1_212930	3e-29	Mitochondrion	-1.03	Fe-S carrier
	ISCA	AT2G16710	Q8LBM4	TGGT1_213810	1e-21	Mitochondrion	-4.52
	GRXS15	AT3G15660	Q8LBK6	TGGT1_268730	5e-14	Mitochondrion	-2.13	Glutaredoxin
	MGE 1	AT5G55200	Q9FLP3	TGGT1_265220	3e-23	Mitochondrion	-5.29	co-chaperone
	MFdx1/2	AT4G05450/AT4G21090	Q9M0V0/Q8S904	TGGT1_236000	3e-23	Mitochondrion	0.2	Mitochondrial ferredoxin
				TGGT1_240670	8e-40	Mitochondrion	-2.45	Mitochondrial ferredoxin
	ADRX	AT4G32360	Q8W3L1	TGGT1_261030	2e-60	Mitochondrion	-3.66	Adrenodoxin reductase
Cytoplasm CIA pathway	ATM3	AT5G58270	Q9LVM1	TGGT1_269000	3e-146	Mitochondrion	-4.96	transporter of S precursor needed for cytosolic Fe-S assembly
	ATR3	AT3G02280	Q6NPS8	TGGT1_249320	4e-27	Mitochondrion	-3.87	reductase
	DRE2	AT5G18400	Q8L7Z3	TGGT1_216900	8e-27	Cytoplasm	N/A	electron transfer
	NBP35	AT5G50960	Q8H1Q2	TGGT1_280730	4e-96	Mitochondrion	-4.81	Fe-S custer scaffold, mitochondrial but is involved in the CIA pathway
	CIA1	AT2G26060	O80990	TGGT1_215740	2e-25	Nucleus	-4.92	formation of a complex and association with target Fe-S proteins
	AE7	AT1G68310	Q9C9G6	TGGT1_306590	8e-21	N/A	-4.52
	MET18	AT5G48120	Q6NPS8	TGGT1_222230	3e-06	Cytoplasm	-5.39
	NAR1	AT4G16440	Q94CL6	TGGT1_242580	9e-30	Mitochondrion	-4.36
						$ inferred from (published data or HyperLOPIT prediction -Barylyuk K et al Cell Host & Microbe 2020-)	¤ fitness score data from whole genome CRISPR screen (Sidik SM et al. Cell 2016)
