## Supplemental Tables S1-S6 for "Differential contribution of two organelles of endosymbiotic origin to iron-sulfur cluster synthesis and overall fitness in Toxoplasma": Table S2.xlsx

### Sheet: Toxo FeS proteins MetalPredator
ToxoDB ID	CRISPR Fitness score ¤	Predicted location $	Product Description	Cellular process
TGGT1_209770	-4.09	nucleus	putative helicase	DNA repair and replication
TGGT1_215550	-2.4	-	exonuclease V	DNA repair and replication
TGGT1_216870	-4.33	nucleus	DNA excision repair helicase	DNA repair and replication
TGGT1_258030	-4.45	nucleus (HyperLOPIT)	DNA polymerase	DNA repair and replication
TGGT1_264670	-0.2	nucleus	DNA polymerase	DNA repair and replication
TGGT1_297840	-4.86	nucleus	DNA primase, large subunit	DNA repair and replication
TGGT1_305920	-0.96	nucleus (HyperLOPIT)	DNA glycosylase/endonuclease-like	DNA repair and replication
TGGT1_313470	0.24	nucleus	DNA glycosylase/endonuclease-like	DNA repair and replication
TGGT1_215070	-4.35	apicoplast (HyperLOPIT)	ferrodoxin (FD)	Electron transfer
TGGT1_236000	0.2	mitochondrion (HyperLOPIT)	ferrodoxin (FD)	Electron transfer
TGGT1_240670	-2.45	mitochondrion (HyperLOPIT)	ferrodoxin (FD)	Electron transfer
TGGT1_265230	-2.37	mitochondrion	electron transfer flavoprotein-ubiquinone oxidoreductase	Electron transfer
TGGT1_251390	-0.08	mitochondrion	rieske [2fe-2s] domain-containing protein	Mitochondrial respiratory chain
TGGT1_320220	-5.76	mitochondrion (HyperLOPIT)	putative ubiquinol cytochrome c oxidoreductase	Mitochondrial respiratory chain
TGGT1_254030	-4.26	mitochondrion (HyperLOPIT)	NEET family, zinc finger CDGSH-type domain-containing protein, TgApiCox13	Mitochondrial respiratory chain
TGGT1_215280	-2	mitochondrion (HyperLOPIT)	succinate dehydrogenase	Mitochondrial respiratory chain/TCA cycle
TGGT1_267330	-3.5	mitochondrion (HyperLOPIT)	fumarate hydratase	TCA cycle
TGGT1_226730	-4.73	mitochondrion (HyperLOPIT)	aconitate hydratase ACN/IRP	TCA cycle/iron sensor
TGGT1_211090	-3.54	mitochondrion (HyperLOPIT)	ISCS desuphurase	Fe-S cluster biosynthesis
TGGT1_212930	-1.03	mitochondrion (HyperLOPIT)	NifU-like protein NFU4	Fe-S cluster biosynthesis
TGGT1_213810	-4.52	mitochondrion	ISCA	Fe-S cluster biosynthesis
TGGT1_216170	-3.95	apicoplast (HyperLOPIT)	NFS2 subfamily cysteine desulfurase	Fe-S cluster biosynthesis
TGGT1_216900	-2.88	mitochondrion (HyperLOPIT)	Anamorsin/DRE2-like	Fe-S cluster biosynthesis
TGGT1_221922	-0.76	apicoplast/ER (HyperLOPIT)	NifU family domain-containing protein	Fe-S cluster biosynthesis
TGGT1_237560	-5.99	mitochondrion (HyperLOPIT)	ISU1	Fe-S cluster biosynthesis
TGGT1_239320	0.1	apicoplast (HyperLOPIT)	SUFE-like, BolA family protein	Fe-S cluster biosynthesis
TGGT1_242580	-4.36	mitochondrion (HyperLOPIT)	Nar1-like Fe-hydrogenase	Fe-S cluster biosynthesis
TGGT1_273445	-5.29	apicoplast (HyperLOPIT)	SUFD	Fe-S cluster biosynthesis
TGGT1_280730	-4.81	mitochondrion (HyperLOPIT)	Mrp/NBP35 subfamily of P loop NTPases	Fe-S cluster biosynthesis
TGGT1_297925	-4.01	apicoplast	SUFA	Fe-S cluster biosynthesis
TGGT1_300650	N/A (apicoplast-encoded)	apicoplast	SUFB	Fe-S cluster biosynthesis
TGGT1_318590	-3.24	cytoplasm (HyperLOPIT)	Mrp/NBP35 subfamily of P loop NTPases, HCF101-like	Fe-S cluster biosynthesis
TGGT1_230070	2.11	cytoplasm	BolA2 family protein	GRX-interacting/Fe-S cluster biosynthesis
TGGT1_227150	1.39	apicoplast (HyperLOPIT)	putative glutaredoxin (GRX)	Redox reactions/Fe-S cluster biosynthesis
TGGT1_238070	-0.65	cytoplasm (HyperLOPIT)	putative glutaredoxin (GRX)	Redox reactions/Fe-S cluster biosynthesis
TGGT1_247580	-0.07	rhoptry (HyperLOPIT)	putative glutaredoxin (GRX)	Redox reactions/Fe-S cluster biosynthesis
TGGT1_268730	-2.13	mitochondrion (HyperLOPIT)	putative glutaredoxin (GRX)	Redox reactions/Fe-S cluster biosynthesis
TGGT1_279400	1	cytoplasm (HyperLOPIT)	putative glutaredoxin (GRX)	Redox reactions/Fe-S cluster biosynthesis
TGGT1_288640	2.29	mitochondrion	radical S-adenosyl-L-methionine (SAM)-like, coproporphyrinogen dehydrogenase, CPDH	Heme biosynthesis
TGGT1_227420	-6.01	apicoplast (HyperLOPIT)	4-hydroxy-3-methylbut-2-enyl diphosphate reductase, IspH/LytB	Isoprenoid biosynthesis, MEP pathway
TGGT1_262430	-4.41	apicoplast (HyperLOPIT)	4-hydroxy-3-methylbut-2-en-1-yl diphosphate synthase, IspG/GcpE	Isoprenoid biosynthesis, MEP pathway
TGGT1_226400	-0.97	apicoplast (HyperLOPIT)	lipoic acid synthase LIPA	Lipoic acid synthesis
TGGT1_213780	-2.92	mitochondrion	radical S-adenosyl-L-methionine (SAM)-like, Molybdopterin cofactor synthesis protein 1, MOCS1	Molybdopterin synthesis
TGGT1_207620	-1.15	mitochondrion (HyperLOPIT)	pyridine nucleotide-disulfide oxidoreductase domain-containing protein	Oxidative stress response
TGGT1_249630	1.63	mitochondrion (HyperLOPIT)	glutathione S-transferase domain-containing protein	Oxidative stress response
TGGT1_304660	0.74	mitochondrion (HyperLOPIT)	glutathione S-transferase domain containing protein	Oxidative stress response
TGGT1_255910	1.64	mitochondrion (HyperLOPIT)	NEET family, zinc finger CDGSH-type domain-containing protein	Regulation of iron and reactive oxygen metabolism
TGGT1_260870	0.92	mitochondrion (HyperLOPIT)	NEET family, zinc finger CDGSH-type domain-containing protein	Regulation of iron and reactive oxygen metabolism
TGGT1_204540	-0.22	-	DUF367 domain-containing protein	rRNA biogenesis?
TGGT1_209790	-1.82	mitochondrion (HyperLOPIT)	radical S-adenosyl-L-methionine (SAM)-like	rRNA methytransferase
TGGT1_252465	-4.12	mitochondrion	radical S-adenosyl-L-methionine (SAM)-like	rRNA methytransferase
TGGT1_238190	-4.42	nucleus (HyperLOPIT)	DNA-directed RNA polymerase	Transcription
TGGT1_249560	-4.38	-	DNA-directed RNA polymerase	Transcription
TGGT1_261540	-3.54	nucleus (HyperLOPIT)	DNA-directed RNA polymerase	Transcription
TGGT1_267390	-5.2	nucleus (HyperLOPIT)	DNA-directed RNA polymerase	Transcription
TGGT1_313120	-4.48	-	DNA-directed RNA polymerase	Transcription
TGGT1_216790	-4.11	nucleus (HyperLOPIT)	putative ATP-binding cassette sub-family E member 1	Translation
TGGT1_261060	-1.94	-	diphthamide biosynthesis protein 2-related	Translation
TGGT1_272270	0.41	-	radical S-adenosyl-L-methionine (SAM)-like, demethylwyosine synthase	tRNA modification
TGGT1_273140	-0.23	apicoplast	radical S-adenosyl-L-methionine (SAM)-like methylthiotransferase, MiaB/RimO family protein	tRNA modification
TGGT1_305480	-3.28	mitochondrion (HyperLOPIT)	elongator complex protein ELP3	tRNA modification
TGGT1_314000	1.1	nucleus (HyperLOPIT)	putative peptide methionine sulfoxide reductase msrB	tRNA modification
TGGT1_315958	0.66	-	radical S-adenosyl-L-methionine (SAM)-like, demethylwyosine synthase	tRNA modification
TGGT1_213870	-4.83	cytoplasm (HyperLOPIT)	UBA/TS-N domain-containing protein	Ubiquitin associated
	¤ fitness score data from whole genome CRISPR screen (Sidik SM et al. Cell 2016)	$ inferred from (published data or HyperLOPIT prediction -Barylyuk K et al Cell Host & Microbe 2020-)
Predictions made with the MetalPredator web server (http://metalweb.cerm.unifi.it/tools/metalpredator/)
