## Supplemental Tables S1-S6 for "Differential contribution of two organelles of endosymbiotic origin to iron-sulfur cluster synthesis and overall fitness in Toxoplasma": Table S3.xlsx

### Sheet: Lower expression TgSufS
ToxoDB ID	Uniprot ID	Mito/Ctrl (log2)	Apicoplast/Ctrl (log 2)	Apicoplast/Mito (log 2)	moyCtrl-LFQ	moyMito-LFQ	moyApicoplast-LFQ	pvalue (log10)	CRISPR score¤	Localization$	Tz expression#	Bz expression#	Bz/Tz	Protein	Reference	Cellular function
TGGT1_301180	S7VPV0	-2.68365406990051	-2.68964028358459	-0.00598621973767877	479318250	74604250	742953333.3	1.39637875556946	1.62	PM - peripheral 1	24.41	27.71	1.13519049569848	SAG-related seqence SRS19F, potentially sporozoite-specific		SRS
TGGT1_410610	S7VXS4	0.636475384235382	-1.3603196144104	-1.99679493904114	189356666.7	29436000	737536666.7	1.30878853797913	N/A	N/A	N/A	N/A	N/A	Protein kinase domain-containing protein		Unknown
TGGT1_313690	S7UUJ6	-0.698630213737488	-1.35542297363281	-0.65679258108139	87798250	54097500	343133333.3	1.4945582151413	-4.61	apicoplast	22.68	11.22	0.494708994708995	Sel1 repeat-containing protein		Unknown
TGGT1_295690	A0A125YN53	-0.851312875747681	-1.27982342243195	-0.428510516881943	68255500	378326666.7	28110750	2.19047451019287	-3.62	mitochondrion - membranes	15.24	30.36	1.99212598425197	Ubiquinone/menaquinone biosynthesis methyltransferase UbiE/COQ5. Ubiquinone metabolism		Mitochondrial respiratory chain
TGGT1_294790	A0A125YPS7	0.0454948879778385	-1.01879191398621	-1.06428694725037	1132435000	1168715000	558890000	2.62007355690002	-0.59	rhoptries 2	223.84	155.98	0.696837026447462	hypothetical protein		Unknown
TGGT1_257470	S7WF44	-0.30433064699173	-1.01018738746643	-0.705856740474701	40609750	32886500	20162000	1.5787889957428	-3.01	PM - peripheral 2	9.12	4.66	0.510964912280702	Cytoskeleton component, TgMyoJ	PMID: 28593938	Basal complex constriction
TGGT1_214140	S7VZ47	-0.334176927804947	-0.868143498897552	-0.533966481685638	83101000	65918750	45527000	1.40822803974152	-1.87	nucleus - chromatin	17.3	4.44	0.256647398843931	Part of the AP2IX-4 complex, transcriptionally regulating cell cycle progression	PMID: 32938695	RNA-interacting/regulating
TGGT1_266970	S7UHF3	-0.694063067436218	-0.86726039648056	-0.173197358846664	787715000	486895000	431815000	1.53129696846008	0.67	PM - peripheral 2	71.92	9.92	0.137931034482759	Ubiquitin domain-containing protein		Unknown
TGGT1_246630	S7W9K7	-1.11214685440063	-0.862397491931915	0.249749451875687	384143333.3	177706666.7	211293333.3	2.36531805992126	-5.32	nucleus - non-chromatin	13.76	9.78	0.710755813953488	DNA-directed RNA polymerase		RNA-interacting/regulating
TGGT1_248290	S7V0K5	0.0490309000015259	-0.858825862407684	-0.907856643199921	53483750	553326666.7	29491000	2.24544548988342	-2.75	nucleus - chromatin	6.85	3.04	0.443795620437956	WD domain-containing protein		Unknown
TGGT1_226890	S7WD02	-0.186314895749092	-0.850665152072906	-0.664350271224976	52035750	45731500	288553333.3	1.43678390979767	-4.39	nucleolus	5.16	3.06	0.593023255813953	Putative origin recognition complex subunit-like		DNA repair and replication
TGGT1_258660	A0A125YKF2	0.0850631222128868	-0.806744635105133	-0.891807675361633	1248145000	1323950000	713527500	1.54451251029968	0.28	rhoptries 2	651.89	270.27	0.41459448679992	ROP6	PMID: 10634041, 16969065	Unknown
TGGT1_212270	A0A125YX33	-0.195551857352257	-0.804212391376495	-0.608660578727722	745772500	651237500	427085000	2.60706114768982	-3.05	micronemes	199.78	189.69	0.949494443888277	hypothetical protein		Unknown
TGGT1_240690	A0A125YNS1	-0.868883609771729	-0.798904955387115	0.0699787363409996	2131000000	1166872500	1224867500	2.10652613639832	-4.44	cytosol	87.18	36	0.412938747419133	Methionine adenosyl transferase. Methionine metabolism		Amino acid metabolism
TGGT1_294430	S7UIK2	-0.61689430475235	-0.785761833190917	-0.168867528438568	83244750	542816666.7	48285750	2.32733845710754	-3.87	nucleolus	9.42	11.23	1.19214437367304	SDA1-like, potentially involved in 60S pre-ribosomal subunits export and maturation		Ribosome biogenesis
TGGT1_267140	S7UH64	-0.734389245510101	-0.782125234603882	-0.0477358922362328	868610000	522097500	505105000	2.60759615898132	0.57	PM - peripheral 1	17.24	3.58	0.207656612529002	SAG-related sequence SRS38B		Tz SRS
TGGT1_289620	S7UPV8	-1.10120224952698	-0.771169424057007	0.330032765865326	496205000	231295000	290747500	2.06231331825256	0.95	micronemes	108.52	88.69	0.817268706229267	Cathepsin C	PMID: 17164247	Catabolism/peptidase
TGGT1_271050	A0A125YVU5	0.0715482905507088	-0.740416765213013	-0.811965107917786	67279500000	70700250000	40271250000	2.05665826797485	1.72	PM - peripheral 1	3261.16	585.01	0.179387089256584	SAG-related sequence SRS34A		Tz SRS
TGGT1_315410	S7ULJ3	0.0838769376277924	-0.701882064342499	-0.785758852958679	503530000	533672500	309555000	2.22692465782166	1.35	PM - peripheral 1	2.95	10.29	3.48813559322034	SAG-related sequence SRS53F		Bz SRS
TGGT1_261410	S7W6W5	-0.758374214172363	-0.701039254665375	0.0573350414633751	100997250	59705750	621263333.3	1.92283999919891	-2.85	N/A	19.86	20.45	1.02970795568983	Protein-tyrosine-phosphatase		Unknown
TGGT1_265010	S7UHV6	-0.0945443138480186	-0.700915992259979	-0.606371521949768	66189000	61990500	40718250	1.97003149986267	-3.17	nucleolus	29.09	25.8	0.886902715709866	Glutamate 5-kinase. Glutamate metabolism		Amino acid metabolism
TGGT1_208970	S7VS87	-0.284268468618393	-0.695955812931061	-0.41168737411499	129906000	106673333.3	80191000	1.39976966381072	1.96	nucleus - non-chromatin	23.99	29.82	1.24301792413506	RNA recognition motif-containing protein		RNA-interacting/regulating
TGGT1_221970	S7UL52	-0.488796055316925	-0.687617361545563	-0.198821246623993	127580000	90916000	792116666.7	3.0635232925415	-1.85	N/A	19.28	13.79	0.715248962655602	hypothetical protein		Unknown
TGGT1_293770	A0A125YKR7	-0.191466942429543	-0.672216415405273	-0.480749487876892	843262500	738457500	529182500	2.20281171798706	0.7	micronemes	50.45	55.16	1.09335976214073	Chitinase-like protein CLP1		Unknown
TGGT1_225320	S7W5C8	-0.115675926208496	-0.658113658428192	-0.542437732219696	428065000	395082500	271267500	2.04788255691528	0.64	rhoptries 2	99.15	57.64	0.581341401916288	hypothetical protein		Unknown
TGGT1_224970	S7UWG5	-1.14884293079376	-0.639941155910492	0.50890177488327	347763333.3	156836666.7	223173333.3	2.89828848838806	0	nucleolus	13.52	8.5	0.628698224852071	Nop52 protein-like. Ribosome biogenesis		Ribosome biogenesis
TGGT1_315150	S7ULH3	-0.526183545589447	-0.6305171251297	-0.104333661496639	261640000	181680000	169005000	1.44651865959167	-1.99	nucleus - non-chromatin	18.75	15.18	0.8096	Putative eukaryotic initiation factor-4E		RNA-interacting/regulating
TGGT1_254490	S7UN37	0.296149671077728	-0.620207071304321	-0.91635674238205	156695000	192400000	101942250	3.12219572067261	-3.29	ER	13.44	6.84	0.508928571428571	Sel1 repeat-containing protein		Unknown
TGGT1_319720	S7UK66	-0.767558872699738	-0.617857038974761	0.149701848626137	55649750	32689250	36263500	2.41169834136963	-4.47	nucleus - chromatin	8.86	1.85	0.208803611738149	hypothetical protein		Unknown
TGGT1_208850	A0A125YN91	0.00514770485460758	-0.610444962978363	-0.6155925989151	325922500	327087500	213477500	3.10646772384644	2.25	PM - peripheral 1	6.47	2.04	0.315301391035549	SAG-related sequence SRS11		Tz SRS
TGGT1_247020	A0A125YL37	-0.401611328125	-0.599947571754456	-0.198336243629456	254642500	192767500	168007500	1.43646597862244	-1.73	nucleus - chromatin	40.51	44	1.08615156751419	Putative high mobility group protein b1		Unknown
TGGT1_290200	S7VXT3	-0.544718444347382	-0.593576848506927	-0.0488584935665131	8902700000	6103025000	5899800000	2.86305141448975	-0.87	nucleus - non-chromatin	272.64	66.42	0.243617957746479	NAD/NADP octopine/nopaline dehydrogenase		Amino acid metabolism
TGGT1_234470	S7W4G9	-0.287438690662384	-0.590273201465607	-0.302834630012512	70760500	57978000	470003333.3	1.64110338687897	2.1	nucleus - non-chromatin	9.33	15.62	1.67416934619507	hypothetical protein		Unknown
TGGT1_294980	A0A125YGY1	-1.74661135673523	-0.588016211986542	1.15859508514404	355287500	105876000	236357500	2.3326723575592	2.06	dense granules	10.47	2.88	0.275071633237822	hypothetical protein		Unknown
TGGT1_320230	S7VYJ0	-0.228917509317398	-0.581449389457703	-0.352531909942627	141455000	120700000	94533250	1.50722944736481	0.31	PM - peripheral 1	0.5	10.94	21.88	SAG-related sequence SRS15C		Bz SRS
TGGT1_233460	A0A125YG48	-0.179791614413261	-0.569025218486786	-0.389233648777008	2303500000000000	2033600000000000	1.55273e+16	1.48243832588196	-0.07	PM - peripheral 1	4153.25	314.87	0.0758129175946548	SAG-related sequence SRS29B		Tz SRS
TGGT1_226860	S7W5K4	0.128666505217552	-0.563585937023163	-0.692252457141876	919115000	1004852500	621890000	1.52996718883514	1.88	PM - peripheral 1	77.76	101.33	1.3031121399177	SAG-related sequence SRS67		SRS
TGGT1_224330	S7UW24	-0.74552583694458	-0.560373246669769	0.185152485966682	130650000	77926250	88597250	1.87797522544861	0.18	cytosol	35.55	30.44	0.856258790436006	Proteasome activator pa28 beta subunit		Catabolism/peptidase
No LFQ values in TgNFS2 mutant
TGGT1_203320	S7WAU3	0.37899408744	N/A	N/A	12572333.3	16349500	0	N/A	-2.09	N/A	11.01	2.95	0.2679382379	E3 ubiquitin-protein ligase, Zinc finger protein		Unknown
TGGT1_258480	S7UZ70	-0.160527614386435	N/A	N/A	23820333.3	21312000	0	N/A	0.03	nucleus - chromatin	54.43	70.56	1.29634392798	hypothetical protein		Unknown
TGGT1_262480	S7UXR9	-0.21345274075	N/A	N/A	102622333.3	88508750	0	N/A	-1.01	N/A	167.28	307.22	1.8365614538498	Robl_LC7 domain-containing protein, may modulate specific dynein functions		Unknown
TGGT1_301160	S7UHG9	-0.126331253	N/A	N/A	72831666.6	66725333.3	0	N/A	0.6	PM - peripheral 1	21.68	27.25	1.25691881918819	SAG-related sequence SRS19C, potentially sporozoite-specific		SRS
No LFQ values in TgNFS2 and TgISU1 mutants, but LFQ values in control
TGGT1_285860	S7UNY4	0	0	N/A	66018000	0	0	N/A	1.72	PM - peripheral 1	9.39	1.97	0.209797657082002	SAG-related sequence SRS20C		Tz SRS
TGGT1_272770	S7V3A5	0	0	N/A	23139666.6	0	0	N/A	-4.32	N/A	45.86	46.47	1.01330135194069	Ltv1 Low temperature viability protein-like motif		Ribosome biogenesis
TGGT1_251410	S7V016	0	0	N/A	16610000	0	0	N/A	0.25	N/A	19.7	6.9	0.350253807106599	Tetratricopeptide repeat-containing protein		Unknown
TGGT1_275420	S7W518	0	0	N/A	13814666.6	0	0	N/A	-2.47	N/A	26.2	14.09	0.537786259541985	Histone demythylase/N1-acetylpolyamine oxidase (polyamine salvage)		Unknown
TGGT1_255310	S7WI60	0	0	N/A	9955600	0	0	N/A	0.7	nucleus - non-chromatin	59.36	10.41	0.175370619946092	CCCH zinc finger-containing hypothetical protein		Unknown
									¤ fitness score data from whole genome CRISPR screen (Sidik SM et al. Cell 2016)	$ inferred from (published data or HyperLOPIT prediction -Barylyuk K et al Cell Host & Microbe 2020-)	# RNAseq data from Hehl AB et al BMC Genomics 2015
	LOG2(1.5)=0.58496250072

### Sheet: Higher expression TgSufS
ToxoDB ID	Uniprot ID	Mito/Ctrl (log2)	Apicoplast/Ctrl (log 2)	Apicoplast/Mito (log 2)	moyCtrl-LFQ	moyMito-LFQ	moyApicoplast-LFQ	pvalue (log10)	CRISPR score¤	Localization$	Tz expression#	Bz expression#	Bz/Tz	Protein	Reference	Cellular function
TGGT1_216140	A0A125YUL1	5.34013509750366	5.2523341178894	-0.0878007486462593	15598400	631860000	594552500	5.84068965911865	1.75	N/A	139.62	1142.46	8.18263859045982	ANK1, expressed in Bz, do not participate in differentiation	PMID: 29180989	Unknown
TGGT1_264660	S7VP87	3.99073934555054	2.98403120040894	-1.00670802593231	107631333.3	171108250	85157250	2.28895807266235	0.85	dense granules	140.35	725.26	5.16750979693623	Bz cyst wall protein CST1 (initially annotated as SAG-related sequence SRS44)	PMID: 24385904	Bz SRS
TGGT1_309930	S7W7S4	3.42434287071228	1.81320333480835	-1.61113965511322	21157700	227142500	74352750	3.56172108650208	-1.13	dense granules	107.99	243.45	2.2543754051301	GRA56, higher expression in Bz	PMID: 32374791	Bz GRA
TGGT1_201840	S7UV48	2.34287166595458	1.76575911045074	-0.577112555503845	143747500	729247500	488817500	2.87034058570862	-0.36	endomembrane vesicles	105.67	250.07	2.36651840635942	ASP1, VAC-localized, upregulated in Bz	PMID: 25240600, PMID: 32051238	Catabolism/peptidase
TGGT1_225850	S7W5H3	1.0085084438324	1.30855822563171	0.300049751996994	85777250	172569250	212465000	1.41337823867798	-5.02	ER	22.66	25.01	1.10370697263901	M28 metallo peptidase, found in MAG1 IP	PMID: 32374791	Catabolism/peptidase
TGGT1_253030	S7UN63	0.408614546060562	1.30314433574677	0.894529819488525	141683750	188072500	349627500	2.26551795005798	-0.92	N/A	7.17	34.63	4.82984658298466	Glucan 1,3-alpha-glucosidase (GANAB). N-Glycan biosynthesis		Sugar metabolism
TGGT1_249580	S7V071	0.858355581760406	1.22133660316467	0.362981051206589	129790666.7	235306666.7	302623333.3	1.72367322444916	0.47	PM - integral	12.36	9.56	0.773462783171521	General substrate transporter		Channel/transporter
TGGT1_215910	S7ULS1	2.09510111808777	1.21698665618896	-0.878114461898804	127292500	543865000	295905000	1.8436723947525	-0.79	dense granules	30.5	38.27	1.25475409836066	Putative GRA, possibly upregulated in Bz	PMID: 25240600	GRA
TGGT1_257510	S7UZF3	0.360445111989975	1.20049738883972	0.840052247047424	32134000	4125433333	73850000	2.13097953796387	-0.29	ER	86.37	27.49	0.31828181081394	Diacylglycerol choline phosphotransferase. Phosphatidylcholine metabolism	PMID: 24429285	Lipid metabolism
TGGT1_233480	S7WBY8	-0.574986755847931	1.15701198577881	1.73199880123138	1377250000	924537500	3071200000	2.16469097137451	1.51	PM - peripheral 1	2756.33	211.09	0.0765837182050045	SAG-related sequence SRS29C		Tz SRS
TGGT1_219240	S7V235	0.724526345729828	1.12648010253906	0.401953667402267	298015000	492427500	650642500	2.95005321502686	1.31	N/A	14.32	25.4	1.77374301675978	Peptidyl-tRNA hydrolase PTH2 domain-containing protein		RNA-interacting/regulating
TGGT1_240860	A0A125YWP8	0.365964740514755	1.05630147457123	0.69033670425415	324492500	418187500	674812500	1.91257560253143	-2.54	ER	54.54	37.93	0.695452878621195	1-acylGlycerol-3-phosphate O-acyltransferase, AGPAT. Production and recycling of phospholipids		Lipid metabolism
TGGT1_316250	S7ULD1	-1.14098143577576	1.05221843719482	2.19319987297058	165567500	75076750	343340000	2.64816331863403	1.15	dense granules	120.86	75.83	0.627420155551878	GRA45, involved in translocation of dense granule effectors. Higher expression in Tz	PMID: 30377279	Tz GRA
TGGT1_215490	S7W572	0.0471646934747696	1.03256356716156	0.985398828983307	23275500	24049000	476136666.7	2.99689245223999	-3.91	Golgi	105.57	126.41	1.19740456569101	NPT1, Arginine transporter	PMID: 28205520	Channel/transporter
TGGT1_283710	A0A125YW31	0.301033645868301	1.02287518978119	0.721841633319855	225092500	277320000	457380000	1.69656848907471	-1.09	ER	162.1	35.95	0.221776681061073	Sphingosine N-acyltransferase. Sphingomyelin metabolism		Lipid metabolism
TGGT1_231000	S7V288	0.346877008676529	1.01494872570038	0.668071687221527	30495250	38784000	61625750	2.13672828674316	-2.33	Golgi	23.51	14.02	0.596341982135262	START domain-containing protein, potentially lipid-binding		Lipid metabolism
TGGT1_247195	S7V0Y7	0.29553285241127	1.00723934173584	0.711706459522247	177170000	217447500	356122500	1.30818748474121	-3.31	micronemes	46.46	22.43	0.482780886784331	MIC15		Unknown
TGGT1_315940	S7UM44	0.224215164780617	0.965925693511963	0.741710543632507	45058750	52635000	88014000	1.56165206432343	0.39	ER	17.82	9.89	0.554994388327722	Putative lipase maturation factor		Lipid metabolism
TGGT1_209800	A0A125YSC6	1.90726351737976	0.965333998203278	-0.941929459571838	166654250	625115000	325395000	2.00076079368591	1.1	PM - integral	30.64	16.54	0.539817232375979	FNT-1, PM-localized formate/lactate transporter	PMID: 30237165	Channel/transporter
TGGT1_236890	A0A125YNW9	2.1108283996582	0.945395052433014	-1.16543328762054	151412500	654010000	291577500	4.42215728759766	2.1	dense granules	176.97	187.42	1.05904955642199	GRA37, expressed in Tz and Bz	PMID: 32374791	GRA
TGGT1_301210	S7UHH6	0.557322382926941	0.944646894931793	0.387324512004852	385626666.7	567463333.3	74222250	1.41358363628387	-1.91	PM - integral	24.97	25.12	1.00600720865038	Pyridine nucleotide transhydrogenase. Nicotinate and nicotinamide metabolism		NAD/NADP synthesis
TGGT1_216180	A0A125YZ87	0.275194138288498	0.938944041728973	0.663749814033508	881020000	1066172500	1689025000	1.44175708293915	2.17	ER	280.78	514.06	1.83082840658167	hypothetical protein		Unknown
TGGT1_305610	S7UI56	1.59219455718994	0.921980559825897	-0.670214056968688	43113750	129991250	81688250	1.55295193195343	-0.34	N/A	4.32	17.29	4.00231481481481	hypothetical protein		Unknown
TGGT1_268790	S7V4L0	1.78530514240265	0.917925596237183	-0.867379605770111	72217500	248927500	136447500	3.3732635974884	1.63	dense granules	261.86	519.51	1.98392270678989	GRA58, higher expression in Bz	PMID: 32374791	Bz GRA
TGGT1_289880	S7UP43	0.231316551566124	0.883353173732758	0.652036726474761	132787500	155880000	244947500	1.43720257282257	1.8	Golgi	41.79	36.79	0.880354151710936	Protein with Alpha/Beta hydrolase fold		Unknown
TGGT1_283730	A0A125YSL5	0.110573157668114	0.866523087024689	0.755949914455414	82739000	89329750	150855000	1.76293551921844	-0.78	Golgi	38.83	7.29	0.187741437033222	Transmembrane 9 superfamily member		Channel/transporter
TGGT1_241820	S7URK6	0.039458267390728	0.865334928035736	0.825876772403717	55600000	571416666.7	101290000	2.33807277679443	-0.5	Golgi	71.65	59.37	0.828611304954641	hypothetical protein		Unknown
TGGT1_300350	S7VP37	0.604513168334961	0.825931489467621	0.221418380737305	134677500	204772500	238740000	1.65349471569061	0.45	ER 2	14.27	11.09	0.777154870357393	Cysteine desulfurase. Folate metabolism		Folate metabolism
TGGT1_276190	S7UNK3	-0.397864103317261	0.82391345500946	1.22177755832672	18566250	140914333.3	32866000	1.6903532743454	-3.94	ER	10.61	1.63	0.153628652214892	Diacylglycerol choline phosphotransferase. Phosphatidylcholine metabolism		Lipid metabolism
TGGT1_284780	S7W2W0	0.175652027130127	0.822377800941467	0.646725714206696	96854750	109395000	171270000	1.44623470306396	0.73	Golgi	50.65	42.46	0.838302073050346	Fusaric acid resistance-domain containing protein		Unknown
TGGT1_260520	S7UYP6	1.14152121543884	0.820777893066406	-0.320743381977081	110010250	242697500	194317500	4.66463279724121	1.9	dense granules	79.49	79.5	1.00012580198767	CST6/GRA53, expressed in Bz	PMID: 32374791	Bz GRA
TGGT1_290940	S7UQ27	0.151469677686691	0.803147971630096	0.651678323745728	223847500	248627500	390592500	1.86565268039703	-0.5	Golgi	63.7	37.66	0.591208791208791	Transmembrane 9 superfamily member		Channel/transporter
TGGT1_226580	A0A125YY97	-0.236971154808998	0.786019504070281	1.02299070358276	969895000	822980000	1672400000	2.44299602508545	-4.07	ER	58.07	129.53	2.23058377819873	hypothetical protein		Unknown
TGGT1_224820	S7W544	0.635936498641968	0.772736489772797	0.136799976229668	43562000	67693000	74426000	2.03762745857239	0.71	mitochondrion - membranes	16.22	31.56	1.94574599260173	hypothetical protein		Unknown
TGGT1_201630	S7WB62	1.03427338600159	0.771023631095886	-0.263249695301056	114534000	234575000	195450000	2.34060287475586	1.65	rhoptries 1	53.39	64.24	1.20322157707436	Phosphatase TgPPM3H	PMID: 28556455	Unknown
TGGT1_260310	A0A125YUY7	0.992248356342316	0.769039690494537	-0.223208665847778	59250000	117865000	100970000	1.49347734451294	0.69	Golgi	10.6	2.68	0.252830188679245	ATP-binding cassette transporter ABC.B1		Channel/transporter
TGGT1_222410	S7UKA3	0.419835209846497	0.743056118488312	0.323220819234848	48989000	65536250	81993750	1.39320933818817	-3.63	ER	37.77	21.48	0.568705321683876	Putative lipase maturation factor		Lipid metabolism
TGGT1_261480	S7UXZ9	0.149466797709465	0.729111313819885	0.579644501209259	97893500	108579500	162270000	1.3329530954361	-4.8	ER	30.33	9.21	0.303659742828882	Phosphatidylserine synthase 2. Phosphatidylethanolamine and phosphatidylserine metabolism	PMID: 26565995	Lipid metabolism
TGGT1_202620	S7UVJ3	0.2321387976408	0.728111624717712	0.495972841978073	102234000	120081500	169347500	1.3097517490387	0.94	dense granules	124.66	179.61	1.44079897320712	hypothetical protein		Unknown
TGGT1_292020	S7UNY5	0.661832749843597	0.724787890911102	0.062955230474472	92529750	146390500	152920000	1.70618069171906	-3.64	micronemes	3.94	3.4	0.862944162436548	GCC2 and GCC3 Tyrosine-protein kinase ephrin type A/B receptor-like		Receptor
TGGT1_249180	A0A125YXY2	1.96048045158386	0.713445067405701	-1.24703538417816	4262875000	16590750000	6989900000	6.14134836196899	N/A	nucleus - non-chromatin	133.2	38.57	0.289564564564565	Bifunctional dihydrofolate reductase-thymidylate synthase. Folate metabolism. Upregulated in Tz	PMID: 25240600	Folate metabolism
TGGT1_221170	S7ULH4	-0.170522093772888	0.703687012195587	0.87420916557312	638865000	567645000	1040495000	1.31332790851593	-0.25	N/A	51.75	33.74	0.651980676328502	Putative CAAX Metallo endopeptidase involved in the cleavage of isoprenylated proteins		Catabolism/peptidase
TGGT1_258730	A0A125YGK5	-0.049774557352066	0.699126362800598	0.748900890350342	1041055000	1005750000	1690175000	1.43911588191986	1.28	ER	234.2	608.96	2.600170794193	hypothetical protein		Unknown
TGGT1_208370	S7UJT6	0.551288843154907	0.690403342247009	0.139114439487457	1300725000	1906075000	2099025000	1.83155822753906	1.79	dense granules	46.22	127.59	2.76049329294678	GRA46, higher expression in Bz	PMID: 30377279	Bz GRA
TGGT1_270240	S7V482	1.61908733844757	0.660394430160522	-0.958692967891693	790772500	2429100000	1249827500	3.51634883880615	1.25	dense granules	870.6	2433.61	2.79532506317482	MAG1 cyst matrix antigen. Upregulated in Bz	PMID: 7808478	Bz GRA
TGGT1_251490	S7V032	0.734762012958527	0.653240978717803	-0.0815209597349167	24537250	40833000	385896666.7	1.33415234088898	0.11	nucleus - chromatin	22.45	32.28	1.43786191536748	ACR.COG2135 domain-containing protein		Unknown
TGGT1_222090	A0A125YWQ8	0.0456425286829472	0.632726669311523	0.587084233760834	89639250	92520500	138985000	1.36657249927521	1.14	ER	62.64	60.5	0.965836526181354	Rab5 interacting motif-containing		Unknown
TGGT1_240060	S7W054	0.515200436115265	0.620320975780487	0.105120435357094	1149740000	1643200000	1767400000	1.39700818061829	1.44	dense granules	150.62	34.68	0.230248306997743	Dense granule protein TgIST	PMID:27503074	Tz GRA
TGGT1_217530	S7WHL7	-1.20679974555969	0.606696426868439	1.81349611282349	113804250	49303250	173297500	1.70100963115692	2.13	dense granules	37.34	113.45	3.0382967327263	hypothetical protein		Unknown
TGGT1_225120	S7UW30	1.42969179153442	0.605309188365936	-0.824382662773132	59675750	160760000	90785000	3.48011136054993	0.64	dense granules	192.72	160.82	0.834474885844749	Putative GRA, expressed in Tz and Bz		GRA
TGGT1_259200	S7WEL3	-0.381515145301819	0.601512372493744	0.983027517795563	75658750	58078000	114797500	2.53040385246277	-1.46	PM - integral	5.14	1.73	0.336575875486381	Na+/H+ exchanger NHE1	PMID: 15173192	Channel/transporter
TGGT1_251540	A0A125YWK4	1.41529583930969	0.581027448177338	-0.834268450737	722317500	1926525000	1080525000	2.8017976284027	1.52	dense granules	252.54	528.97	2.09459887542568	GRA9, higher expression in Bz	PMID: 32374791	Bz GRA
TGGT1_220890	A0A125YXQ8	-0.368621647357941	0.578576683998108	0.947198331356049	247175000	191442500	369125000	2.58145761489868	2.06	PM - peripheral 2	40.64	61.15	1.50467519685039	hypothetical protein		Unknown
TGGT1_223920	S7UWM8	-0.050005380064249	0.567113816738129	0.617119252681732	4149875000	4008500000	6148275000	1.44249820709229	-4.41	rhoptries 1	166.59	85.27	0.511855453508614	Rhoptry protein RON3	PMID: 16002398	Unknown
TGGT1_294040	S7UHH8	-0.270090222358704	0.557869255542755	0.827959477901459	67793250	56218750	99798000	1.81365442276001	-2.72	ER	29.86	18.17	0.608506363027462	Putative KDEL endoplasmic reticulum protein retention receptor 2 (KDELR2)		Receptor
TGGT1_294200	A0A125YWK6	0.982857286930084	0.556925117969513	-0.425932139158249	1570425000	3103750000	2310300000	2.26548218727112	1.49	dense granules	213.45	69.69	0.326493323963457	Glucose-6-phosphate 1-dehydrogenase. Pentose phosphate pathway. Upregulated in Tz	PMID: 25240600	Pentose phosphate pathway
TGGT1_244550	S7VMW7	0.702784597873688	0.556319057941437	-0.146465510129929	42335750	68907500	62255250	1.49713885784149	-0.35	ER	13.19	4.6	0.348749052312358	hypothetical protein		Unknown
TGGT1_293470	A0A125YZ06	0.746073246002197	0.554047405719757	-0.192025780677795	705282500	1182915000	1035495000	1.73872303962708	1.52	PM - peripheral 2	71.69	82.07	1.14479006834984	Immune mapped protein 1, TgIMP1	PMID: 27888074	Unknown
TGGT1_293810	A0A125YZ37	0.956510066986083	0.551496088504791	-0.40501394867897	473395000	918675000	693810000	2.64519810676575	-0.6	cytosol	31.19	160.41	5.14299454953511	Carboxyvinyl-carboxyphosphonate phosphorylmutase. Phosphonate and phosphinate metabolism. Upregulated in Bz	PMID: 25240600	Organophosphorus compound synthesis
TGGT1_275460	S7UQV5	0.849380552768707	0.550823330879211	-0.298557192087173	88701000	159815000	129940000	2.84133386611938	2.32	dense granules	63.43	83.31	1.3134163644963	Putative GRA expressed in Tz and Bz	PMID: 25240600	GRA
LFQ values in TgNFS2 mutant only
TGGT1_223125	S7VTV9	N/A	N/A	N/A	0	0	50273333.3	N/A	-4.91	Apicoplast	169.16	122.28	0.722865925750768	Plastid Ubiquitin-like PUBL protein	PMID: 28655825	Plastid protein import
No LFQ values in control, but LFQ values in TgNFS2 and TgISU1 mutants
TGGT1_224190	S7UVS1	N/A	N/A	-0.11271425367	0	20276333.3	21924000	N/A	-5.24	Golgi	46.22	11.84	0.256166161834704	Lipid flippase TgFLP2	BioRxiv: 10.1101/2020.06.19.160341	Lipid metabolism
TGGT1_317705	S7UFF2	N/A	N/A	-0.75161181616	0	26330333.3	44331666.6	N/A	-0.45	N/A	103.44	104.55	1.01073085846868	Enoyl-CoA hydratase/isomerase family protein		Lipid metabolism
TGGT1_261650	S7UY15	N/A	N/A	0.20880937503	0	57346750	49619333.3	N/A	1.61	PM - peripheral 2	110.47	389.39	3.52484837512447	Cyst wall protein TgCST4	PMID: 31040239	Bz cyst wall protein
									¤ fitness score data from whole genome CRISPR screen (Sidik SM et al. Cell 2016)	$ inferred from (published data or HyperLOPIT prediction -Barylyuk K et al Cell Host & Microbe 2020-)	# RNAseq data from Hehl AB et al BMC Genomics 2015

### Sheet: Feuil1
		Unknown	0.35	0.421053					Unknown	0.421053
		GRA	0.2						SRS	0.210526
		Channel/transporter	0.116667						RNA-interacting/regulating	0.105263
		Lipid metabolism	0.1						Amino acid metabolism	0.0789474
		Catabolism/peptidase	0.05	0.0526316					Ribosome biogenesis	0.0526316
		SRS	0.0333333	0.210526					Catabolism/peptidase	0.0526316
		Folate metabolism	0.0333333						Constriction of the basal complex	0.0263158
		Receptor	0.0333333						DNA replication	0.0263158
		Pentose phosphate pathway	0.0166667						Mitochondrial respiratory chain	0.0263158
		Sugar metabolism	0.0166667
		NAD/NADP synthesis	0.0166667
		Organophosphorus compound synthesis	0.0166667
		RNA-interacting/regulating	0.0166667	0.105263
		Amino acid metabolism		0.0789474
		Ribosome biogenesis		0.0526316
		Constriction of the basal complex		0.0263158
		DNA replication		0.0263158
		Mitochondrial respiratory chain		0.0263158
