## Supplemental Tables S1-S6 for "Differential contribution of two organelles of endosymbiotic origin to iron-sulfur cluster synthesis and overall fitness in Toxoplasma": Table S4.xlsx

### Sheet: Lower expression TgIscU
ToxoDB ID	Uniprot ID	Mito/Ctrl (log2)	Apicoplast/Ctrl (log 2)	Apicoplast/Mito (log 2)	moyCtrl-LFQ	moyMito-LFQ	moyApicoplast-LFQ	pvalue (-log10)	CRISPR score¤	Localization$	Tz expression#	Bz expression#	Bz/Tz	Protein	Reference	Cellular function
TGGT1_254030	A0A125YQF1	-3.20579551131553	0.00419202094990617	3.20998753226543	373722500	40505000	374810000	2.49485002168009	-4.26	mitochondrion - membranes	531.02	349.75	0.658638092727204	TgApiCox13, component of the cytochrome c oxidase	PMID: 30204084	Mitochondrial respiratory chain
TGGT1_301180	S7VPV0	-2.68365406990051	-2.68964028358459	-0.00598621973767877	479318250	74604250	742953333.3	1.39637875556946	0.55	PM - peripheral 1	24.66	26.32	1.06731549067316	SRS19F, potentially sporozoite-specific	PMID: 12618375	SRS
TGGT1_215280	A0A125YH78	-2.23196792602539	0.14161604642868	2.37358379364014	1502350000	319802500	1657302500	5.0227746963501	-5.76	mitochondrion - membranes	45.72	17.65	0.386045494313211	SDH, complex II subunit		Mitochondrial respiratory chain
TGGT1_316255	S7UME7	-2.11252236366272	0.324630379676819	2.43715286254883	625665000	144680250	783547500	4.65023279190063	0.07	mitochondrion	645.83	1526.01	2.36286638898781	Co-migrates with complex IV	BiorXiv DOI: 10.1101/2020.08.17.252163	Mitochondrial respiratory chain
TGGT1_265370	S7UHY5	-2.09407496452332	0.545931994915009	2.64000701904297	954185000	223487500	1393075000	4.13905143737792	-4.47	mitochondrion - membranes	114.28	99.39	0.869705985299265	TgApiCox16, component of the cytochrome c oxidase	PMID: 30204084	Mitochondrial respiratory chain
TGGT1_290980	A0A125YFY9	-2.08430457115173	-0.160373404622078	1.92393124103546	205223333.3	483936666.7	183632500	3.46541976928711	0.19	ER	34.83	1.54	0.044214757393052	Serine C-palmitoyltransferase. Vitamin B6-dependent enzyme, Sphingomyelin and ceramide metabolism		Lipid metabolism
TGGT1_286530	A0A125YG08	-1.8652755022049	0.0910109505057335	1.95628654956818	629220000	172702500	670192500	5.28431558609009	1.15	mitochondrion - membranes	184.86	265.78	1.43773666558477	TgApiCox24, component of the cytochrome c oxidase	PMID: 30204084	Mitochondrial respiratory chain
TGGT1_247770	S7W9X4	-1.86516451835632	0.311554878950119	2.17671942710876	2103450000	577380000	2610475000	4.56103849411011	-4.61	mitochondrion - membranes	107.49	132.76	1.2350916364313	TgApiCox19, component of the cytochrome c oxidase	PMID: 30204084	Mitochondrial respiratory chain
TGGT1_265470	S7VWC3	-1.85143399238586	0.42625567317009	2.27768969535828	101362500	28089250	136205000	3.64148139953613	0.62	mitochondrion - soluble	27.8	10.38	0.373381294964029	hypothetical protein		Unknown
TGGT1_229920	S7V2H1	-1.76730155944824	0.363219082355499	2.1305205821991	3210350000	943065000	4129450000	5.47246599197388	-4.18	mitochondrion - membranes	177.4	125.67	0.708399098083427	TgApiCox35, component of the cytochrome c oxidase	PMID: 30204084	Mitochondrial respiratory chain
TGGT1_297810	S7UKR8	-1.74705815315247	0.206179112195969	1.95323729515076	2353725000	701195000	2715325000	5.27640676498413	-3.68	mitochondrion - membranes	163.47	238.96	1.46179727167064	TgApiCox30, component of the cytochrome c oxidase	PMID: 30204084	Mitochondrial respiratory chain
TGGT1_294980	A0A125YGY1	-1.74661135673523	-0.588016211986542	1.15859508514404	355287500	105876000	236357500	2.3326723575592	-2.67	dense granules	11.71	3.29	0.280956447480786	hypothetical protein		Unknown
TGGT1_306670	S7VQY2	-1.72716569900513	0.220656126737595	1.94782173633575	1517275000	458285000	1768025000	4.03903770446777	1.62	mitochondrion - membranes	168.69	251.61	1.4915525520185	TgApiCox26, component of the cytochrome c oxidase	PMID: 30204084	Mitochondrial respiratory chain
TGGT1_264040	S7UXU8	-1.68805956840515	0.244057461619377	1.93211710453033	3286425000	1019922500	3892175000	6.47439861297607	-3.64	mitochondrion - membranes	174.57	180.69	1.03505757002921	TgApiCox25, component of the cytochrome c oxidase	PMID: 30204084	Mitochondrial respiratory chain
TGGT1_226590	A0A125YNU6	-1.6684707403183	0.329693853855133	1.99816453456879	967237500	304280000	1215572500	5.6111044883728	-3.62	mitochondrion - membranes	91.53	69.44	0.758658363378127	TgCox2a	PMID: 18036550	Mitochondrial respiratory chain
TGGT1_221510	A0A125YPT8	-1.63771569728851	0.240047842264175	1.87776350975037	875150000	281242500	1033580000	3.78846740722656	2.06	mitochondrion - membranes	186.82	64.13	0.343271598329943	TgApiCox18, component of the cytochrome c oxidase	PMID: 30204084	Mitochondrial respiratory chain
TGGT1_263630	S7UXR8	-1.62379062175751	0.382052302360535	2.00584292411804	881860000	286147500	1149235000	4.84331846237183	-3.87	mitochondrion - membranes	188.35	335.67	1.78216087071941	Co-migrates with complex IV	BiorXiv DOI: 10.1101/2020.08.17.252163	Mitochondrial respiratory chain
TGGT1_262640	A0A125YRH5	-1.58115577697754	0.226473793387413	1.80762958526611	1240500000	414592500	1451350000	2.9531648159027	-4.82	mitochondrion - membranes	179.18	157.89	0.881180935372251	TgApiCox23, component of the cytochrome c oxidase	PMID: 30204084	Mitochondrial respiratory chain
TGGT1_225555	S7UWN2	-1.4954069852829	0.32969930768013	1.82510626316071	360757500	127953750	453382500	4.05697059631348	-0.62	mitochondrion - membranes	275.49	600.36	2.17924425568986	Co-migrates with complex IV	BiorXiv DOI: 10.1101/2020.08.17.252163	Mitochondrial respiratory chain
TGGT1_306390	S7UIC4	-1.32040405273438	-0.0536343790590763	1.26676964759827	1271375000	509087500	1224977500	3.42077708244324	-0.87	mitochondrion	170.11	273.97	1.61054611721827	TgCox6b		Mitochondrial respiratory chain
TGGT1_209260	A0A125YRQ4	-1.30798065662384	0.161218479275703	1.46919906139374	3710950000	1498800000	4149700000	5.49456739425659	0.95	mitochondrion - membranes	215.73	166.98	0.774023084411069	TgCox5b		Mitochondrial respiratory chain
TGGT1_310470	A0A125YMT4	-1.27982270717621	0.437151610851288	1.71697437763214	1408900000	580250000	1907550000	5.00919437408447	-4.04	mitochondrion	241.35	123.68	0.512450797596851	TgCox2b	PMID: 18036550	Mitochondrial respiratory chain
TGGT1_217530	S7WHL7	-1.20679974555969	0.606696426868439	1.81349611282349	113804250	49303250	173297500	1.70100963115692	-4.32	dense granules	36.31	104.6	2.88074910492977	hypothetical protein		Unknown
TGGT1_224970	S7UWG5	-1.14884293079376	-0.639941155910492	0.50890177488327	347763333.3	156836666.7	223173333.3	2.89828848838806	-2.82	nucleolus	14.94	8.88	0.594377510040161	Nop52-like, believed to be involved in the generation of 28S rRNA		RNA-interacting/regulating
TGGT1_316250	S7ULD1	-1.14098143577576	1.05221843719482	2.19319987297058	165567500	75076750	343340000	2.64816331863403	0.48	dense granules	116.05	70.08	0.603877638948729	GRA45	PMID: 30377279	Tz GRA
TGGT1_266260	S7UHT4	-1.13412714004517	0.543074071407318	1.67720127105713	67476500	30743000	98318250	3.22555303573608	-2.66	mitochondrion - soluble	21.94	6.32	0.288058340929809	hypothetical protein		Unknown
TGGT1_246630	S7W9K7	-1.11214685440063	-0.862397491931915	0.249749451875687	384143333.3	177706666.7	211293333.3	2.36531805992126	-1.38	nucleus - non-chromatin	13.2	8.94	0.677272727272727	DNA-directed RNA polymerase		RNA-interacting/regulating
TGGT1_289620	S7UPV8	-1.10120224952698	-0.771169424057007	0.330032765865326	496205000	231295000	290747500	2.06231331825256	-5.2	micronemes	104.17	82	0.787174810406067	Cathepsin C	PMID: 17164247	Catabolism/peptidase
TGGT1_214575	S7W5P8	-1.0920957326889	-0.476922780275345	0.615172982215881	1278600000	599765000	918685000	1.74634408950806	0.57	PM - peripheral 1	28.5	11.76	0.412631578947368	hypothetical protein		Unknown
TGGT1_214250	S7UR33	-1.06768929958344	0.0712798610329628	1.13896918296814	643012500	306770000	675580000	3.17922520637512	0.67	mitochondrion	190.84	130.91	0.685967302452316	TgQCR11	BioRxiv DOI: 10.1101/2020.08.18.253468v1	Mitochondrial respiratory chain
TGGT1_221380	A0A125YMA6	-1.01627707481384	-0.277675539255142	0.738601624965668	10036500000	4961950000	8279300000	1.61994063854218	-2.47	nucleus - non-chromatin	274.59	155.4	0.565934666229652	TgALBA1, RNA-binding, involved in regulating stage conversion	PMID: 23454356	RNA-interacting/regulating
TGGT1_207170	A0A125YZN9	-0.997179329395294	0.233068272471428	1.23024761676788	1859900000	931770000	2186000000	3.60093665122986	-2.53	mitochondrion - membranes	109.82	80.91	0.736751047168093	TgQCR12	BioRxiv DOI: 10.1101/2020.08.18.253468v1	Mitochondrial respiratory chain
TGGT1_288750	A0A125YYJ3	-0.97317773103714	0.21147483587265	1.18465256690979	3589000000	1828175000	4155600000	5.43807220458984	1.56	mitochondrion - membranes	137.96	65.68	0.476080023195129	TgQCR7	BioRxiv DOI: 10.1101/2020.08.18.253468v1	Mitochondrial respiratory chain
TGGT1_320220	S7UK06	-0.972863614559174	0.259351760149002	1.2322154045105	6047375000	3081100000	7238350000	4.30391597747803	-2.54	mitochondrion - membranes	142.43	51.33	0.360387558800814	TgRieske	BioRxiv DOI: 10.1101/2020.08.18.253468v1	Mitochondrial respiratory chain
TGGT1_239530	S7W031	-0.925353646278381	-0.151338949799538	0.77401465177536	3523350000	1855225000	3172475000	3.11128830909729	0.11	cytosol	31.21	17.44	0.558795257930151	Serine metabolism, Serine/pyruvate transaminase		Amino acid metabolism
TGGT1_284630	S7W2W4	-0.896461486816406	-0.42481255531311	0.471648931503296	224110000	120392500	166947500	2.31199812889099	-3.49	nucleus - chromatin	208.49	231.66	1.11113242841383	Zinc-finger protein		Unknown
TGGT1_201880	S7UVH4	-0.880612552165985	0.0855530127882957	0.966165542602539	1035775000	562567500	1099055000	2.70499181747437	-3.54	mitochondrion - membranes	147.8	124.33	0.841204330175913	TgQCR9	BioRxiv DOI: 10.1101/2020.08.18.253468v1	Mitochondrial respiratory chain
TGGT1_240690	A0A125YNS1	-0.868883609771729	-0.798904955387115	0.0699787363409996	2131000000	1166872500	1224867500	2.10652613639832	-2.85	cytosol	83.67	33.34	0.398470180470898	Methionine metabolism, Methionine adenosyl transferase		Amino acid metabolism
TGGT1_227910	A0A125YW19	-0.864774346351624	0.164741232991219	1.02951538562775	1658125000	910530000	1858700000	3.8685519695282	-0.34	mitochondrion - membranes	125.58	116.63	0.928730689600255	TgQCR8	BioRxiv DOI: 10.1101/2020.08.18.253468v1	Mitochondrial respiratory chain
TGGT1_295690	A0A125YN53	-0.851312875747681	-1.27982342243195	-0.428510516881943	68255500	378326666.7	28110750	2.19047451019287	-3.55	mitochondrion - membranes	14.64	28.09	1.91871584699454	Ubiquinone/menaquinone biosynthesis methyltransferase UbiE/COQ5. Ubiquinone metabolism		Mitochondrial respiratory chain
TGGT1_207800	S7UJP8	-0.848484039306641	0.3067766726017	1.15526080131531	53612500	297746666.7	66315500	2.97329044342041	-4.05	mitochondrion - soluble	16.84	39.81	2.36401425178147	hypothetical protein		Unknown
TGGT1_255690	S7V1W4	-0.843501031398773	-0.529676854610443	0.313824117183685	212787500	118584250	147400000	2.59622979164124	-3.57	apicoplast	17.47	3.19	0.18259874069834	2-C-methyl-D-erythritol 2,4-cyclodiphosphate synthase. Isoprenoid metabolism		Isoprenoid metabolism
TGGT1_218820	A0A125YFQ6	-0.82224714756012	-0.342403292655945	0.479843884706497	6642925000	3756975000	5239450000	2.67558670043945	-4.4	nucleus - non-chromatin	355.46	284.03	0.799049119450852	TgALBA2, RNA-binding, involved in regulating stage conversion	PMID: 23454356	RNA-interacting/regulating
TGGT1_275650	A0A125YZ25	-0.780366897583008	-0.28098800778389	0.499378889799118	3601825000	2097050000	2964400000	2.12831497192383	-4.8	nucleus - non-chromatin	34.44	8.69	0.252322880371661	hypothetical protein		Unknown
TGGT1_319720	S7UK66	-0.767558872699738	-0.617857038974761	0.149701848626137	55649750	32689250	36263500	2.41169834136963	-2.61	nucleus - chromatin	8.5	1.94	0.228235294117647	hypothetical protein		Unknown
TGGT1_261410	S7W6W5	-0.758374214172363	-0.701039254665375	0.0573350414633751	100997250	59705750	621263333.3	1.92283999919891	-5.32	N/A	19.06	18.8	0.986358866736621	Protein-tyrosine-phosphatase		Unknown
TGGT1_291930	S7W432	-0.754427254199982	-0.320831447839737	0.433595895767212	3550675000	2104775000	2842700000	2.69093108177185	-4.44	cytosol	65.88	33.75	0.512295081967213	RNA recognition motif-containing protein		RNA-interacting/regulating
TGGT1_225840	S7UWW4	-0.746254801750183	-0.0673195421695709	0.678935348987579	58142750	34661750	55492000	2.04126572608948	0.72	ER	16.49	7.83	0.474833232261977	hypothetical protein		Unknown
TGGT1_224330	S7UW24	-0.74552583694458	-0.560373246669769	0.185152485966682	130650000	77926250	88597250	1.87797522544861	1.51	cytosol	34.1	28.39	0.832551319648094	Proteasome activator		Catabolism/peptidase
TGGT1_267140	S7UH64	-0.734389245510101	-0.782125234603882	-0.0477358922362328	868610000	522097500	505105000	2.60759615898132	2.42	PM - peripheral 1	19.3	3.73	0.193264248704663	SAG-related sequence SRS38B		Tz SRS
TGGT1_257350	S7W7S7	-0.721137523651123	-0.397242575883865	0.323894917964935	1016247500	616475000	771645000	1.89915776252747	-4.92	nucleus - chromatin	81.66	27.82	0.340680871907911	Putative eukaryotic translation initiation factor eIF4, gamma subunit. Alpha subunit of this complex is down-regulated in Bz	PMID: 12204222	RNA-interacting/regulating
TGGT1_311890	S7W1V1	-0.714849829673767	-0.467494249343872	0.247355476021767	2800325000	1706150000	2025250000	4.13386154174805	-3.84	cytosol	65.93	60.86	0.923100257849234	hypothetical protein		Unknown
TGGT1_288380	A0A125YVB6	-0.713401079177856	-0.0844968631863594	0.628904163837433	30635500000	18684000000	28892750000	1.9125748872757	-3.2	cytosol	331.46	334.82	1.01013696977011	HSP90		Stress response
TGGT1_313690	S7UUJ6	-0.698630213737488	-1.35542297363281	-0.65679258108139	87798250	54097500	343133333.3	1.4945582151413	-4.66	apicoplast	21.77	10.45	0.480018373909049	Sel1 repeat-containing protein		Stress response
TGGT1_266970	S7UHF3	-0.694063067436218	-0.86726039648056	-0.173197358846664	787715000	486895000	431815000	1.53129696846008	-3.8	PM - peripheral 2	69.12	9.41	0.136140046296296	Ubiquitin domain-containing protein		Unknown
TGGT1_200310	A0A125YGJ9	-0.687345206737518	0.340925961732864	1.02827119827271	362720000	225247500	459410000	3.64149141311646	-4.25	mitochondrion - membranes	121.51	258.13	2.12435190519299	Co-migrates with complex IV	BiorXiv DOI: 10.1101/2020.08.17.252163	Mitochondrial respiratory chain
TGGT1_226250	A0A125YSI6	-0.685634970664978	-0.391354322433472	0.294280678033829	5461275000	3395450000	4163750000	2.32218647003174	-0.98	nucleus - non-chromatin	97.5	32.39	0.332205128205128	DEAD (Asp-Glu-Ala-Asp) box-containing ATP-dependent RNA helicase DDX3X		RNA-interacting/regulating
TGGT1_320040	A0A125YV27	-0.659456610679626	-0.245190769433975	0.414265722036362	144660000	915866666.7	122050250	2.21475410461426	-1.7	N/A	20.57	48.47	2.35634419056879	Contains a CHORD (cysteine- and histidine-rich) domain		Unknown
TGGT1_260600	S7UYD1	-0.650677740573883	-0.228965386748314	0.421712249517441	343825000	219010000	293367500	1.95521140098572	-1.2	nucleus - chromatin	41.37	18.39	0.444525018129079	TgPUF1, RNA-binding, may be invovlved in translational control. May be present in stress granules.	PMID: 24685055	RNA-interacting/regulating
TGGT1_277690	S7UZU3	-0.64580500125885	-0.263091921806335	0.382713198661804	38914250	24871500	32427250	1.61630594730377	0	mitochondrion	8	7.61	0.95125	DUF1279 domain-containing protein		Unknown
TGGT1_212960B	S7UPE1	-0.634597182273865	-0.185736835002899	0.448860377073288	9260066667	59646000	81414500	1.55842244625092	-4.12	nucleus - non-chromatin	30.92	7.68	0.248382923673997	Putative Pre-mRNA-splicing regulator WTAP		RNA-interacting/regulating
TGGT1_294430	S7UIK2	-0.61689430475235	-0.785761833190917	-0.168867528438568	83244750	542816666.7	48285750	2.32733845710754	-3.8	nucleolus	9.05	10.74	1.18674033149171	SDA1-like, potentially involved in 60S pre-ribosomal subunits export and maturation		Ribosome biogenesis
TGGT1_224850	S7UWI4	-0.614535272121429	-0.0576441623270512	0.556891083717346	4996400000	3263350000	4800700000	1.52786445617676	0.18	nucleus - non-chromatin	84.77	43.45	0.512563406865637	Polyadenylate binding protein 1, Binds the poly(A) tail of mRNA for regulation. Present in stress granules	PMID: 21850205	RNA-interacting/regulating
TGGT1_233450	S7V3P1	-0.605063617229462	0.034282460808754	0.63934600353241	1185370000	779312500	1213875000	1.78904855251312	-3.28	PM - peripheral 1	401.54	26.1	0.0649997509588086	SAG-related sequence SRS29A		Tz SRS
TGGT1_255320	S7WAU7	-0.596417248249053	-0.376821994781494	0.21959513425827	570915000	377600000	439680000	2.36645531654358	-0.16	nucleus - non-chromatin	29.1	23.57	0.809965635738832	Potentially involved in mRNA turnover and ribosome assembly		Ribosome biogenesis
TGGT1_259850	S7UYV0	-0.591436862945557	0.349241524934769	0.940678298473358	41205000	27347000	524906666.7	2.46769618988037	0.68	mitochondrion	14.99	10.91	0.727818545697131	RNA recognition motif-containing protein		RNA-interacting/regulating
TGGT1_225990	S7WCL6	-0.578336536884308	-0.124512918293476	0.4538235962+E213909	317162500	212415000	290937500	2.26600384712219	2.13	apicoplast	15.3	4.51	0.294771241830065	Acyltransferase domain-containing protein		Unknown
TGGT1_255510	S7WI90	-0.57686024904251	-0.287360072135925	0.289500266313553	687832500	461137500	563610000	1.53506648540497	-3.45	N/A	45.12	9.83	0.217863475177305	Ankyrin repeat-containing protein		Unknown
TGGT1_227830	S7UXS1	-0.575221955776215	-0.0929090902209282	0.482312768697739	415345000	278772500	389440000	1.64769792556763	-2	mitochondrion - soluble	12.83	2.8	0.218238503507405	Mitochondrial inner membrane translocase TIM44		Mitochondrial protein import
TGGT1_233480	S7WBY8	-0.574986755847931	1.15701198577881	1.73199880123138	1377250000	924537500	3071200000	2.16469097137451	2.62	PM - peripheral 1	2645.2	202.14	0.0764176621805535	SAG-related sequence SRS29C		Tz SRS
TGGT1_203390	S7UVU5	-0.571536421775818	-0.243649318814278	0.327887147665024	512182500	344647500	432592500	1.82991802692413	-3.94	nucleus - chromatin	64.73	26.29	0.406148617333539	CRAL/TRIO domain-containing protein (binds small lipophilic molecules)		Unknown
TGGT1_261540	A0A125YT57	-0.565107762813568	-0.338257133960724	0.226850643754005	153465000	103727750	121390250	1.34691905975342	-4.87	nucleus - non-chromatin	53.15	88.6	1.66698024459078	DNA-directed RNA polymerase I RPAC2		RNA-interacting/regulating
TGGT1_215400	A0A125YMD0	-0.555680930614471	-0.42759108543396	0.128089845180511	215265000	146452500	160050000	1.53774285316467	-3.07	nucleus - non-chromatin	23.57	34.87	1.47942299533305	RNA recognition motif-containing protein		RNA-interacting/regulating
TGGT1_267390	A0A125YSE5	-0.550625026226044	-0.144229382276535	0.406395643949509	817317500	558002500	739560000	2.04863119125366	-3.97	nucleus - non-chromatin	45.89	30.6	0.666811941599477	DNA-directed RNA polymerase I RPAC1		RNA-interacting/regulating
No LFQ values in TgISU1 mutant
TGGT1_209945	S7VS01	0	0.02778636833	N/A	220260000	0	224543333.3	N/A	0.79	N/A	791.27	478.35	0.60453448254	hypothetical protein		Unknown
TGGT1_220150	A0A125YNI7	0	-0.018713916	N/A	40943333.3	0	40415666.7	N/A	-2.48	mitochondrion	78.47	59.85	0.76271186440677	Ribosomal L16 domain-containing protein	PMID: 24850912	RNA-interacting/regulating
TGGT1_237560	A0A125YQA9	0	0.33343785718	N/A	494515000	0	623095000	N/A	-5.99	mitochondrion - soluble	618.34	510.47	0.825549050684	ISU1		Fe-S cluster biosynthesis
TGGT1_255910	S7UZA0	0	0.220241277	N/A	242817500	0	282865000	N/A	1.64	mitochondrion - membranes	433.91	218.37	0.503261044917	NEET family, zinc finger CDGSH-type domain-containing protein		Regulation of iron and reactive oxygen metabolism
TGGT1_305920	S7VQV5	0	0.257370363	N/A	22118333.3	0	26438000	N/A	-0.96	nucleus - chromatin	37.71	34.83	0.9236276849642	DNA glycosylase/endonuclease-like		DNA repair and replication
No LFQ values in TgISU1 and TgNFS2 mutants, but LFQ values in control
TGGT1_285860	S7UNY4	0	0	N/A	66018000	0	0	N/A	1.72	PM - peripheral 1	9.39	1.97	0.209797657082002	SAG-related sequence SRS20C		Tz SRS
TGGT1_272770	S7V3A5	0	0	N/A	23139666.6	0	0	N/A	-4.32	N/A	45.86	46.47	1.01330135194069	Ltv1 Low temperature viability protein-like motif		RNA-interacting/regulating
TGGT1_251410	S7V016	0	0	N/A	16610000	0	0	N/A	0.25	N/A	19.7	6.9	0.350253807106599	Tetratricopeptide repeat-containing protein		Unknown
TGGT1_275420	S7W518	0	0	N/A	13814666.6	0	0	N/A	-2.47	N/A	26.2	14.09	0.537786259541985	Histone demythylase/N1-acetylpolyamine oxidase (polyamine salvage)		Unknown
TGGT1_255310	S7WI60	0	0	N/A	9955600	0	0	N/A	0.7	nucleus - non-chromatin	59.36	10.41	0.175370619946092	CCCH zinc finger-containing hypothetical protein		Unknown
									¤ fitness score data from whole genome CRISPR screen (Sidik SM et al. Cell 2016)	$ inferred from (published data or HyperLOPIT prediction -Barylyuk K et al Cell Host & Microbe 2020-)	# RNAseq data from Hehl AB et al BMC Genomics 2015

### Sheet: Higher expression TgIscU
ToxoDB ID	Uniprot ID	Mito/Ctrl (log2)	Apicoplast/Ctrl (log 2)	Apicoplast/Mito (log 2)	moyCtrl-LFQ	moyMito-LFQ	moyApicoplast-LFQ	pvalue (-log10)	CRISPR score¤	Localization$	Tz expression#	Bz expression#	Bz/Tz	Protein	Reference	Cellular function
TGGT1_216140	A0A125YUL1	5.34013509750366	5.2523341178894	-0.0878007486462593	15598400	631860000	594552500	5.84068965911865	1.75	cytosol	139.62	1142.46	8.18263859045982	ANK1, expressed in Bz but does not participate in differentiation	PMID: 18061287, 29180989	Unknown
TGGT1_264660	S7VP87	3.99073934555054	2.98403120040894	-1.00670802593231	107631333.3	171108250	85157250	2.28895807266235	0.85	dense granules	140.35	725.26	5.16750979693623	Bz cyst wall protein CST1 (initially annotated as SAG-related sequence SRS44)	PMID: 24385904	Bz SRS
TGGT1_309930	S7W7S4	3.42434287071228	1.81320333480835	-1.61113965511322	21157700	227142500	74352750	3.56172108650208	-1.13	dense granules	107.99	243.45	2.2543754051301	GRA56, higher expression in Bz	PMID: 32374791	Bz GRA
TGGT1_201840	S7UV48	2.34287166595458	1.76575911045074	-0.577112555503845	143747500	729247500	488817500	2.87034058570862	-0.36	VAC	105.67	250.07	2.36651840635942	ASP1, VAC-localized, upregulated in Bz	PMID: 25240600, 32051238	Catabolism/peptidase
TGGT1_222370	S7UKA0	2.30213308334351	0.21008925139904	-2.09204387664795	139476666.7	687880000	161341000	2.58790993690491	-0.07	PM-peripheral1	41.23	222.93	5.40698520494785	SAG-related sequence SRS13, upregulated in Bz	PMID: 25240600	Bz SRS
TGGT1_236890	A0A125YNW9	2.1108283996582	0.945395052433014	-1.16543328762054	151412500	654010000	291577500	4.42215728759766	2.1	dense granules	176.97	187.42	1.05904955642199	GRA37, expressed in Tz and Bz	PMID: 32374791	GRA
TGGT1_215910	S7ULS1	2.09510111808777	1.21698665618896	-0.878114461898804	127292500	543865000	295905000	1.8436723947525	-0.79	dense granules	30.5	38.27	1.25475409836066	hypothetical protein, potentially upregulated in Bz	PMID: 25240600	Unknown
TGGT1_249180	A0A125YXY2	1.96048045158386	0.713445067405701	-1.24703538417816	4262875000	16590750000	6989900000	6.14134836196899	N/A	nucleus-non-chromatin	133.2	38.57	0.289564564564565	Bifunctional dihydrofolate reductase-thymidylate synthase. Folate metabolism. Upregulated in Tz	PMID: 25240600	Folate metabolism
TGGT1_209800	A0A125YSC6	1.90726351737976	0.965333998203278	-0.941929459571838	166654250	625115000	325395000	2.00076079368591	1.1	Golgi	30.64	16.54	0.539817232375979	FNT-1, PM-localized formate/lactate transporter	PMID: 30237165	Channel/transporter
TGGT1_260190	S7UYL3	1.7932276725769	-0.0903758630156517	-1.88360369205475	75933500	263177500	713226666.7	3.34536695480347	-0.01	micronemes	41.77	2174.63	52.0620062245631	MIC13, upregulated in Bz	PMID: 25240600, 30635773	Stress response
TGGT1_268790	S7V4L0	1.78530514240265	0.917925596237183	-0.867379605770111	72217500	248927500	136447500	3.3732635974884	1.63	dense granules	261.86	519.51	1.98392270678989	GRA58, higher expression in Bz	PMID: 32374791	Bz GRA
TGGT1_318750	A0A125YRB3	1.67551422119141	0.535255193710327	-1.14025902748108	209590000	669500000	303737500	2.53529977798462	-0.15	cytosol	66.05	1495.09	22.6357305071915	Deoxyribose-phosphate aldolase, upregulated in Bz. Pentose phosphate pathway	PMID: 18950626	Pentose phosphate pathway
TGGT1_270240	S7V482	1.61908733844757	0.660394430160522	-0.958692967891693	790772500	2429100000	1249827500	3.51634883880615	1.25	dense granules	870.6	2433.61	2.79532506317482	MAG1, cyst matrix antigen, upregulated in Bz	PMID: 7808478	Bz GRA
TGGT1_305610	S7UI56	1.59219455718994	0.921980559825897	-0.670214056968688	43113750	129991250	81688250	1.55295193195343	-0.34	N/A	4.32	17.29	4.00231481481481	hypothetical protein		Unknown
TGGT1_225120	S7UW30	1.42969179153442	0.605309188365936	-0.824382662773132	59675750	160760000	90785000	3.48011136054993	0.64	dense granules	192.72	160.82	0.834474885844749	Putative GRA, expressed in Tz and Bz		GRA
TGGT1_251540	A0A125YWK4	1.41529583930969	0.581027448177338	-0.834268450737	722317500	1926525000	1080525000	2.8017976284027	1.52	dense granules	252.54	528.97	2.09459887542568	GRA9, higher expression in Bz	PMID: 32374791	Bz GRA
TGGT1_207140	S7UQK0	1.34389984607697	-0.329284876585007	-1.673184633255	336565000	854325000	267882500	3.37630128860474	0.28	PM-peripheral1	16.51	90.84	5.50211992731678	SAG-related sequence SRS49B, upregulated in Bz	PMID: 18347037	Bz SRS
TGGT1_318600	S7UKA7	1.28183937072754	0.460271656513214	-0.82156777381897	30321250	73725750	41716000	2.14634776115417	-4.37	N/A	22.2	27.31	1.23018018018018	Phosphopantothenate-cysteine ligase. CoA synthesis		CoA synthesis
TGGT1_222110	S7UL75	1.23261141777039	0.244350627064705	-0.988260746002197	60496750	142162500	71662000	1.52858543395996	1.73	N/A	33.01	36.8	1.11481369282036	Protein ith putative protein-protein interaction domain implicated in the ubiquitin-proteasome pathway		Unknown
TGGT1_320170	A0A125YHU8	1.20831501483917	-0.203557312488556	-1.41187238693237	145980000	337312500	126770000	5.57573556900024	1.4	PM-peripheral1	1.67	3.94	2.35928143712575	SAG-related sequence SRS16E		Bz SRS
TGGT1_260520	S7UYP6	1.14152121543884	0.820777893066406	-0.320743381977081	110010250	242697500	194317500	4.66463279724121	1.9	dense granules	79.49	79.5	1.00012580198767	CST6/GRA53, cyst wall component but potentially expressed in Tz and Bz	PMID: 32374791	GRA
TGGT1_202900	S7UVM4	1.14000988006592	0.0463386923074722	-1.09367120265961	70739500	155897500	73048500	2.82374453544617	0.89	N/A	15.92	21.39	1.34359296482412	Zinc finger protein		Unknown
TGGT1_218950	A0A125YUS9	1.12529540061951	0.491882681846619	-0.633412718772888	260293333.3	56782000	36604500	1.48080444335938	-4.19	nucleolus	4.58	8.51	1.85807860262009	hypothetical protein		Unknown
TGGT1_239480	S7W035	1.12100076675415	-0.331618338823318	-1.45261907577515	37634750	81854750	29906250	1.7289913892746	-1.65	nucleolus	17.24	10.25	0.594547563805104	Nucleic acid binding		RNA-interacting/regulating
TGGT1_225790	A0A125YFI3	1.08716332912445	0.287885665893555	-0.799277544021606	705570000	1499025000	861395000	3.36608600616455	1.98	cytoskeleton	160.1	258.27	1.61317926296065	Thioredoxin		Oxidative stress response
TGGT1_247440	S7V110	1.06054306030273	0.428419858217239	-0.632123231887817	502062500	1047160000	675655000	2.49267792701721	1.72	dense granules	127.15	144.59	1.13716083366103	GRA33, expressed in Tz and Bz		GRA
TGGT1_201630	S7WB62	1.03427338600159	0.771023631095886	-0.263249695301056	114534000	234575000	195450000	2.34060287475586	1.65	rhoptries1	53.39	64.24	1.20322157707436	Phosphatase TgPPM3H	PMID: 28556455	Unknown
TGGT1_243350	S7UFF5	1.01433742046356	0.355264514684677	-0.659072816371918	198750000	401470000	254245000	1.67264688014984	0.45	endomembrane vesicles	33.14	66	1.9915509957755	Gamma-glutamyl hydrolase. Folate synthesis		Folate metabolism
TGGT1_225850	S7W5H3	1.0085084438324	1.30855822563171	0.300049751996994	85777250	172569250	212465000	1.41337823867798	-5.02	ER	22.66	25.01	1.10370697263901	M28 metallo peptidase, found in MAG1 IP	PMID: 32374791	Catabolism/peptidase
TGGT1_260310	A0A125YUY7	0.992248356342316	0.769039690494537	-0.223208665847778	59250000	117865000	100970000	1.49347734451294	0.69	Golgi	10.6	2.68	0.252830188679245	ABC transporter		Channel/transporter
TGGT1_321480	A0A125YHD2	0.986250102519989	0.404205292463303	-0.582044780254364	861496666.7	170665000	114007000	1.4382209777832	2.09	PM-peripheral1	3.46	7.29	2.10693641618497	SAG-related sequence SRS12B		Bz SRS
TGGT1_294200	A0A125YWK6	0.982857286930084	0.556925117969513	-0.425932139158249	1570425000	3103750000	2310300000	2.26548218727112	1.49	dense granules	213.45	69.69	0.326493323963457	Glucose-6-phosphate 1-dehydrogenase. Pentose phosphate pathway. Upregulated in Tz	PMID: 25240600	Pentose phosphate pathway
TGGT1_320190	A0A125YJX4	0.981666922569275	0.155521601438522	-0.82614541053772	1192672500	2355225000	1328427500	1.49226236343384	0.44	PM-peripheral1	91.39	1154.67	12.6345333187438	SAG-related sequence, upregulated in Bz	PMID: 25240600	Bz SRS
TGGT1_209985	S7VXT1	0.976530194282532	-0.457781076431274	-1.4343113899231	103957500	204560000	75692000	3.29283761978149	1.2	rhoptries1	25.56	394.84	15.4475743348983	ROP26 protein kinase, upregulated in Bz	PMID: 25240600	Unknown
TGGT1_293810	A0A125YZ37	0.956510066986083	0.551496088504791	-0.40501394867897	473395000	918675000	693810000	2.64519810676575	-0.6	cytosol	31.19	160.41	5.14299454953511	Carboxyvinyl-carboxyphosphonate phosphorylmutase. Phosphonate and phosphinate metabolism, upregulated in Bz	PMID: 25240600	Organophosphorus compound synthesis
TGGT1_320630	A0A125YIW2	0.953933715820313	0.54655385017395	-0.407379865646362	78827250	152700000	115134500	1.7426530122757	0.01	dense granules	43.27	20.15	0.465680610122487	Choline kinase. Phosphatidylcholine metabolism		Lipid metabolism
TGGT1_249670	S7W8W7	0.942174971103668	0.340112239122391	-0.602062582969666	918395000	1764625000	1162555000	2.30851101875305	0.95	VAC	119.14	164.29	1.37896592244418	Cathepsin B	PMID: 12000756	Catabolism/peptidase
TGGT1_290890	S7W4F8	0.927517771720886	0.249006509780884	-0.678511261940002	2089300000	3973850000	2482900000	3.82282948493958	-0.01	cytosol	22.98	28.12	1.2236727589208	Folate metabolism, Carbonyl reductase (NADPH)		Folate metabolism
TGGT1_248320	S7WGM8	0.925476014614105	0.155468329787254	-0.7700075507164	253552500	481575000	282402500	4.60057687759399	-5.17	mitochondrion-soluble	18.9	20.83	1.1021164021164	Mitochondrial carrier		Channel/transporter
TGGT1_226072	S7WCJ8	0.923117280006409	0.477917939424515	-0.445199340581894	373295000	707845000	519900000	3.87257528305054	-0.32	endomembrane vesicles	83.25	44.39	0.533213213213213	Ser/Thr phosphatase family		Unknown
TGGT1_249702	S7W8X1	0.911760091781616	0.425775766372681	-0.485984414815903	145815000	274327500	195872500	4.77852582931519	0.28	mitochondrion-membranes	36.66	28.68	0.782324058919804	Mitochondrial carrier		Channel/transporter
TGGT1_215980	A0A125YHJ3	0.900917112827301	0.307252794504166	-0.593664288520812	6087125000	11366200000	7531900000	2.16732835769653	2.11	dense granules	864.56	586.67	0.678576385675951	GRA protein	PMID: 30362762	GRA
TGGT1_249580	S7V071	0.858355581760406	1.22133660316467	0.362981051206589	129790666.7	235306666.7	302623333.3	1.72367322444916	0.47	PM-integral	12.36	9.56	0.773462783171521	General substrate transporter	PMID: 25240600	Channel/transporter
TGGT1_292280	A0A125YQN8	0.857272028923035	0.547212958335876	-0.310059070587158	442180000	801057500	646140000	2.91627240180969	N/A	PM-peripheral1	1.38	3.57	2.58695652173913	SAG-related sequence SRS36D		Bz SRS
TGGT1_289180	A0A125YMW4	0.850060224533081	0.220799431204796	-0.629260718822479	103410333.3	186405000	120512250	1.32925546169281	1.28	mitochondrion-soluble	39.89	48.33	1.21158185008774	Thioredoxin		Oxidative stress response
TGGT1_275460	S7UQV5	0.849380552768707	0.550823330879211	-0.298557192087173	88701000	159815000	129940000	2.84133386611938	2.32	dense granules	63.43	83.31	1.3134163644963	Putative GRA expressed in Tz and Bz	PMID: 25240600	GRA
TGGT1_318490	A0A125YG85	0.835339546203613	0.352327853441238	-0.483011782169342	87276250	155725000	111418500	2.25274872779846	0.66	N/A	24.05	53.9	2.24116424116424	SAM-dependent RNA methylase		RNA-interacting/regulating
TGGT1_318580	A0A125YJC3	0.822492957115173	0.0713556483387947	-0.751137375831604	1044157500	1846550000	1097100000	1.90331518650055	0.25	cytosol	44	108.56	2.46727272727273	Glucosephosphate-mutase GPM2, upregulated in Bz. Pentose phosphate pathway		Pentose phosphate pathway
TGGT1_231920	S7WJ25	0.805483222007751	0.520373404026031	-0.28510981798172	4093350000	7154075000	5871200000	1.8788537979126	0.4	cytosol	102.79	114.04	1.10944644420663	Folate metabolism, Sepiapterin reductase		Folate metabolism
TGGT1_209100	S7VS99	0.797917187213898	-0.0283414702862501	-0.826258659362792	369992500	643265000	362795000	3.78961324691772	-3.3	nucleus-chromatin	51.37	39.14	0.761923301537863	protein-protein interaction domain implicated in the ubiquitin-proteasome pathway		Catabolism/peptidase
TGGT1_270650	A0A125YLW1	0.785180926322937	0.414762765169144	-0.370418131351471	298690000	514735000	398177500	2.76742005348206	1.91	N/A	10.24	61.15	5.9716796875	Deoxyribose-phosphate aldolase, upregulated in Bz. Pentose phosphate pathway		Pentose phosphate pathway
TGGT1_275440	S7UQL8	0.75182831287384	0.514736950397491	-0.237091451883316	2885475000	4858925000	4122575000	3.88083076477051	1.84	dense granules	1423.05	882.84	0.620385791082534	GRA6, higher expression in Tz	PMID: 7637717	Tz GRA
TGGT1_293470	A0A125YZ06	0.746073246002197	0.554047405719757	-0.192025780677795	705282500	1182915000	1035495000	1.73872303962708	1.52	PM-peripheral2	71.69	82.07	1.14479006834984	Immune mapped protein 1, TgIMP1	PMID: 27888074	Unknown
TGGT1_263130	S7WDG5	0.745062172412872	-0.0775103271007538	-0.822572529315948	2625300000	4400125000	2487975000	3.07843971252441	1.86	cytosol	41.89	29.53	0.704941513487706	2-methylcitrate synthase. CoA synthesis		CoA synthesis
TGGT1_251490	S7V032	0.734762012958527	0.653240978717803	-0.0815209597349167	24537250	40833000	385896666.7	1.33415234088898	0.11	nucleus-chromatin	22.45	32.28	1.43786191536748	SOS response associated peptidase (SRAP)		DNA repair and replication
TGGT1_226720	S7UXF7	0.730272769927979	0.253851383924484	-0.476421415805817	740542500	1228525000	883012500	3.29289603233337	0.29	cytosol	43.01	133.54	3.10485933503836	Translin, involved in RNA-induced silencing complex		RNA-interacting/regulating
TGGT1_271610	S7V4N7	0.726739645004272	0.10225847363472	-0.62448114156723	356080000	589275000	382235000	2.83289170265198	0.85	PM-peripheral2	134.19	332.47	2.47760637901483	Pyrroline-5-carboxylate reductase , upregulated in Bz. Proline metabolism		Amino acid metabolism
TGGT1_219240	S7V235	0.724526345729828	1.12648010253906	0.401953667402267	298015000	492427500	650642500	2.95005321502686	1.31	N/A	14.32	25.4	1.77374301675978	Aminoacyl-tRNA hydrolase		RNA-interacting/regulating
TGGT1_283780	S7W2U8	0.716533362865447	0.167988330125809	-0.548545002937317	1797300000	2953375000	2019250000	1.90095794200897	-2.52	cytosol	202.81	870.59	4.29263843005769	Phosphoglucose isomerase, upregulated in Bz. Glycolysis		Glycolysis/gluconeogenesis			0
TGGT1_320490	S7VSP7	0.709642231464385	0.49225515127182	-0.217387139797211	57129500	93429500	80360750	2.28308367729187	0.13	dense granules	42.36	36.86	0.870160528800755	N-acyl phosphatidylethanolamine phospholipase D, hydrolyzes N-acyl-phosphatidylethanolamines (NAPEs) to produce N-acylethanolamines (NAEs) and phosphatidic acid		Lipid metabolism
TGGT1_270320	A0A125YP66	0.709304511547089	0.199646592140198	-0.509657979011536	1770350000	2894550000	2033100000	1.4871244430542	1.24	rhoptries1	226.23	83.8	0.370419484595323	GRA protein PPM3C, part of the MYR1 complex, higher expression in Tz	PMID: 32075880	Tz GRA
TGGT1_208560	A0A125YPP8	0.708541810512543	0.124433577060699	-0.584108293056488	603105000	985565000	657432500	3.26823425292969	-3.49	apicoplast	69.79	38.94	0.557959593064909	Carrier super family		Channel/transporter
TGGT1_244550	S7VMW7	0.702784597873688	0.556319057941437	-0.146465510129929	42335750	68907500	62255250	1.49713885784149	-0.35	ER	13.19	4.6	0.348749052312358	hypothetical protein		Unknown
TGGT1_272380	S7V3W6	0.701357543468475	0.470330685377121	-0.231026828289032	66783500	108592250	925236666.7	1.3892320394516	1.71	micronemes	101.05	72.36	0.716081147946561	hypothetical protein		Unknown
TGGT1_307850	A0A125YFW0	0.695493936538696	-0.0121298795565963	-0.707623898983002	2693325000	4361675000	2670775000	4.03511762619019	-1.88	cytosol	47.74	51.86	1.08630079597822	6-phosphogluconate dehydrogenase. Pentose phosphate pathway		Pentose phosphate pathway
TGGT1_239820	A0A125YMY8	0.690705537796021	0.250900506973267	-0.439805150032043	4736125000	7644450000	5635750000	2.51304864883423	1.79	nucleus-non-chromatin	399.27	270.48	0.677436321286348	Phosphoglycerate dehydrogenase. De novo serine synthesis		Amino acid metabolism
TGGT1_239680	S7W6G6	0.688606560230255	0.237206757068634	-0.451399832963943	52443000	84523750	61815000	1.63691902160645	-3.24	apicoplast	30.02	15.93	0.530646235842771	hypothetical protein		Unknown
TGGT1_309760	S7US82	0.6761873960495	0.312768161296844	-0.36341917514801	1268750000	2027350000	1575900000	2.18486475944519	2.18	dense granules	119.4	174.79	1.46390284757119	GRA55, expressed in Tz and Bz	PMID: 32374791	GRA
TGGT1_285980	S7UNX7	0.672067165374756	0.135590150952339	-0.536476969718933	1486675000	2368800000	1633175000	2.10277724266052	1.18	cytosol	146.05	635.64	4.35220814789456	Glucosephosphate-mutase GPM1, glycogen metabolism/Pentose Phosphate Pathway, upregulated in Bz	PMID: 25240600	Pentose phosphate pathway
TGGT1_292300	S7UPT9	0.671504974365234	0.144547000527382	-0.526957988739014	19239250	30643000	21266750	1.40334987640381	-1.53	mitochondrion-soluble	10.99	3.69	0.335759781619654	Mitochondrial RNA pol III	PMID: 30204084	RNA-interacting/regulating
TGGT1_281620	S7UV92	0.665819406509399	0.513610363006592	-0.152209043502808	399825000	634310000	570797500	4.56814765930176	-3.03	nucleus-chromatin	26.96	13.05	0.484050445103858	Aldo/keto reductase family. Folate or Lipid metabolism		Folate metabolism
TGGT1_219130	S7V1M4	0.662798225879669	0.0484045520424843	-0.614393472671509	82149500	130055000	84952500	1.51844131946564	-3.53	apicoplast	32.27	73.97	2.29222187790517	NADPH-glutathione reductase		Oxidative stress response
TGGT1_292020	S7UNY5	0.661832749843597	0.724787890911102	0.062955230474472	92529750	146390500	152920000	1.70618069171906	-3.64	micronemes	3.94	3.4	0.862944162436548	GCC2 and GCC3 Tyrosine-protein kinase ephrin type A/B receptor-like		Unknown
TGGT1_312600	S7UTP6	0.658649623394012	0.315898597240448	-0.342751026153564	4387800000	6926600000	5461875000	2.4046459197998	0.55	cytosol	228.21	2247.84	9.84987511502563	HSP21, upregulated in Bz		Stress response
TGGT1_247510	A0A125YGG2	0.656174838542938	0.455162644386292	-0.201012223958969	12184000000	19200750000	16703500000	2.58831810951233	-4.77	cytosol	133.84	190.62	1.42423789599522	Phosphofructokinase-2/fructose bisphosphatase-2. Glycolysis, Gluconeogenic enzyme	PMID: 26269956	Glycolysis/gluconeogenesis
TGGT1_202300	S7W3F8	0.654201805591583	0.336286842823029	-0.317914962768555	483032500	760170000	609830000	2.8143048286438	0.42	cytosol	17.74	38.87	2.19109357384442	Nucleoside-triphosphate pyrophosphatase. Pyrimidine metabolism		Nucleic acid synthesis
TGGT1_223110	A0A125YWQ0	0.653622150421143	-0.0270529836416245	-0.680675208568572	1264467500	1989150000	1240977500	2.32521271705627	-1.03	nucleus-chromatin	90.37	206.35	2.28339050569879	Glycolipid transfer protein. Sphingomyelin metabolism		Lipid metabolism
TGGT1_222160	S7VZX7	0.646304130554199	0.0117560010403395	-0.634548187255859	3846875000	6020950000	3878350000	2.32571530342102	-0.64	cytosol	103.42	192	1.8565074453684	Glycolysis and phosphatidylcholine metabolism, Betaine aldehyde dehydrogenase		Glycolysis/gluconeogenesis
TGGT1_236070	S7W608	0.642321765422821	0.185486599802971	-0.456835150718689	1165575000	1819275000	1325492500	2.00795388221741	0.79	PM-peripheral2	113.93	235.71	2.06890195734223	Pyrroline-5-carboxylate reductase. Proline metabolism		Amino acid metabolism
TGGT1_410610	S7VXS4	0.636475384235382	-1.3603196144104	-1.99679493904114	189356666.7	29436000	737536666.7	1.30878853797913	N/A	N/A	N/A	N/A	N/A	Protein kinase domain-containing protein		Unknown
TGGT1_233310	S7V314	0.636157691478729	0.223493576049805	-0.412664145231247	139385000	216630000	162740000	3.29974484443665	1.38	19S proteasome	28.68	32.17	1.12168758716876	Peptidase		Catabolism/peptidase
TGGT1_224820	S7W544	0.635936498641968	0.772736489772797	0.136799976229668	43562000	67693000	74426000	2.03762745857239	0.71	mitochondrion-membranes	16.22	31.56	1.94574599260173	hypothetical protein		Unknown
TGGT1_315130	S7VV27	0.635259866714478	0.252323120832443	-0.382936716079712	172593333.3	268075000	205580000	2.75814509391785	-2.44	nucleus-chromatin	61.14	66.29	1.08423290807982	Protein-L-isoaspartate(D-aspartate) O-methyltransferase (protein repair)		Stress response
TGGT1_230950	S7V292	0.631697654724121	-0.269010007381439	-0.900707721710205	187093333.3	28988000	155266666.7	1.36878025531769	-5.08	nucleolus	6.23	3.47	0.556982343499197	Armadillo repeat-containing hypothetical protein		Unknown
TGGT1_278890	S7WFM4	0.631174147129059	0.291768491268158	-0.339405685663223	38399000	594733333.3	47005750	1.60154116153717	-1.41	Golgi	11.21	7.66	0.683318465655665	Putative Golgi membrane protein whith a potential role in vesicle transport		Unknown
TGGT1_264880	S7UFR9	0.625782608985901	-0.125924333930016	-0.751707017421722	44587250	68800250	40860500	1.90400576591492	-2.77	19S proteasome	19.52	13.48	0.690573770491803	NEDD8-activating enzyme		Catabolism/peptidase
TGGT1_300350	S7VP37	0.604513168334961	0.825931489467621	0.221418380737305	134677500	204772500	238740000	1.65349471569061	0.45	ER	14.27	11.09	0.777154870357393	Cysteine desulfurase. Folate metabolism		Folate metabolism
TGGT1_240890	S7W0F4	0.598739624023438	0.196029931306839	-0.402709633111954	457515000	692857500	524102500	2.19172286987305	0.61	cytosol	28.21	26.54	0.940801134349521	Phosphofructokinase. Glycolysis		Glycolysis/gluconeogenesis
TGGT1_299780	A0A125YGU0	0.592484176158905	0.191560044884682	-0.400924146175385	533740000	804795000	609530000	1.68315982818604	1.13	dense granules	47.5	16.51	0.347578947368421	Potentially a GRA. Important for in vivo fitness	PMID: 31481656	Tz GRA
TGGT1_286750	A0A125YUI3	0.591726303100586	0.163417354226112	-0.42830890417099	1314025000	1980300000	1471625000	3.0101056098938	0.51	mitochondrion (proteome)	62.78	65.24	1.03918445364766	Potentially involved in translational regulation		Unknown
TGGT1_309210	S7W128	0.584580779075623	0.0702811554074287	-0.514299511909485	18584250000	27869000000	19512000000	3.64621877670288	1	cytosol	209.5	377.03	1.79966587112172	Redox metabolism, peroxiredoxin 6		Oxidative stress response
TGGT1_318560	S7UKA1	0.581457912921906	0.524277091026306	-0.0571809150278568	185475000	277537500	266752500	3.71216702461243	0.12	mitochondrion-soluble	23.08	33.55	1.45363951473137	ATPase/histidine kinase/DNA gyrase B/HSP90 domain		Unknown
TGGT1_315320	S7UMK1	0.573760330677032	0.0807776898145676	-0.492982596158981	11248000000	16741500000	11895750000	4.20507669448853	-0.48	PM-peripheral1	212.17	99.47	0.468822170900693	SAG-related sequence SRS52A, upregulated in Tz	PMID: 25240600	Tz SRS
TGGT1_258100	S7W7F7	0.572838544845581	-0.0425630509853363	-0.615401566028594	341657500	508197500	331725000	1.51949381828308	-2.01	mitochondrion-soluble	38.69	44.32	1.14551563711553	Putative flavinator of succinate dehydrogenase. Mitochondrial	PMID: 30204084	Mitochondrial respiratory chain
TGGT1_212300	A0A125YNH9	0.57030588388443	0.509810507297516	-0.0604953914880753	418490000	621390000	595872500	1.65090990066528	0.69	dense granules	82.97	49.31	0.594311196818127	GRA32, higher expression in Tz	PMID: 27486190	Tz GRA
TGGT1_221470	S7UKF9	0.566366016864777	0.29765322804451	-0.268712759017944	4246250000	6287800000	5219250000	1.87728798389435	-1.49	cytosol	170.43	223.21	1.30968726163234	hypothetical protein		Unknown
TGGT1_201150	S7WB84	0.565702497959136	0.477401047945023	-0.0883014500141144	99374500	147085000	138352500	1.82954502105713	-1.57	Golgi	14.17	8.45	0.596330275229358	Heavy metal translocating P-type ATPase		Channel/transporter
TGGT1_201380	S7W471	0.565069437026978	0.0234350860118866	-0.541634321212769	611695000	904977500	621712500	2.60867118835449	-2.84	cytosol	112.46	43.39	0.385826071492086	Shikimate biosynthesis. Chorismate synthase		Amino acid metabolism
TGGT1_273110	S7V3C4	0.565033972263336	-0.281162798404694	-0.846196711063385	120373000	178082500	99058250	1.77262341976166	1.72	N/A	0.16	1.81	11.3125	SAG-related sequence SRS30D		Bz SRS
TGGT1_205720	A0A125YQL8	0.562255680561066	0.400461107492447	-0.161794573068619	135225000	199670000	178487500	1.43205583095551	0.09	N/A	12.51	21.12	1.68824940047962	Adenosine deaminase. Purine metabolism		Nucleic acid synthesis
TGGT1_301210	S7UHH6	0.557322382926941	0.944646894931793	0.387324512004852	385626666.7	567463333.3	74222250	1.41358363628387	-1.91	PM-integral	24.97	25.12	1.00600720865038	Pyridine nucleotide transhydrogenase. Nicotinate and nicotinamide metabolism		NAD/NADP synthesis
TGGT1_286630	S7VWS3	0.557277858257294	0.25516951084137	-0.302108407020569	5698900000	8385875000	6801500000	1.54473638534546	1.57	apicoplast	224.43	245.61	1.0943724101056	Redox metabolism, Peroxiredoxin		Oxidative stress response
TGGT1_250880	S7V031	0.552533090114594	0.422195553779602	-0.130337536334991	1236450000	1813450000	1656800000	3.40366363525391	1.37	cytosol	42.54	27.35	0.642924306535026	Purine metabolism, Adenosine kinase		Nucleic acid synthesis
TGGT1_208370	S7UJT6	0.551288843154907	0.690403342247009	0.139114439487457	1300725000	1906075000	2099025000	1.83155822753906	1.79	dense granules	46.22	127.59	2.76049329294678	GRA46, higher expression in Bz	PMID: 30377279	Bz GRA
TGGT1_299970	S7VNZ2	0.551136314868927	-0.321011483669281	-0.872147798538208	96474000	141357500	77228250	1.90143060684204	0.67	IMC	58.16	43.49	0.747764786795048	Tetratricopeptide repeat-containing protein		Unknown
LFQ values in TgISU1 mutant only
TGGT1_224760	S7W551	N/A	N/A	N/A	0	4.98953e+07	0	N/A	0.55	N/A	2.68	54.38	20.2910447761194	SAG-related sequence SRS40E		Bz SRS
TGGT1_225230	S7W583	N/A	N/A	N/A	0	25276250	0	N/A	-0.64	nucleus - chromatin	98.56	26.39	0.267755681818182	hypothetical protein		Unknown
TGGT1_237460	S7UQ46	N/A	N/A	N/A	0	20884250	0	N/A	-0.96	PM - peripheral 2	25.2	4.33	0.171825396825397	hypothetical protein, contains a Derlin1- motif		Unknown
TGGT1_253100	S7UNB5	N/A	N/A	N/A	0	4.71883e+07	0	N/A	0.1	rhoptries 2	129.93	34.68	0.266912953128608	hypothetical protein		Unknown
TGGT1_253330	S7UMR4	N/A	N/A	N/A	0	17996000	0	N/A	-1.78	PM - peripheral 2	754.1	7645.88	10.1390796976528	Bradyzoite pseudokinase 1 (TgBPK1), cyst wall component	PMID: 23291621	Bz GRA
TGGT1_280570	A0A125YZS4	N/A	N/A	N/A	0	590860000	0	N/A	-0.48	N/A	1781.61	12466.81	6.99749664629184	SAG-related sequence SRS35A		Bz SRS
No LFQ values in control, but LFQ values in TgISU1 and TgNFS2 mutants
TGGT1_224190	S7UVS1	N/A	N/A	-0.11271425367	0	20276333.3	21924000	N/A	-5.24	Golgi	46.22	11.84	0.256166161834704	Lipid flippase TgFLP2	BioRxiv: 10.1101/2020.06.19.160341	Lipid metabolism
TGGT1_317705	S7UFF2	N/A	N/A	-0.75161181616	0	26330333.3	44331666.6	N/A	-0.45	N/A	103.44	104.55	1.01073085846868	Enoyl-CoA hydratase/isomerase family protein		Lipid metabolism
TGGT1_261650	S7UY15	N/A	N/A	0.20880937503	0	57346750	49619333.3	N/A	1.61	PM - peripheral 2	110.47	389.39	3.52484837512447	Cyst wall protein TgCST4	PMID: 31040239	Bz cyst wall protein
									¤ fitness score data from whole genome CRISPR screen (Sidik SM et al. Cell 2016)	$ inferred from (published data or HyperLOPIT prediction -Barylyuk K et al Cell Host & Microbe 2020-)	# RNAseq data from Hehl AB et al BMC Genomics 2015

### Sheet: Feuil1
Unknown	0.228571	0.246575
GRA	0.152381	0.0136986										Mitochondrial respiratory chain	0.342466
SRS	0.0857143	0.0547945										Unknown	0.246575
Channel/transporter	0.0666667	0.0136986										RNA-interacting/regulating	0.232877
Folate metabolism	0.0571429											SRS	0.0547945
Catabolism/peptidase	0.0571429	0.0273973										Amino acid metabolism	0.0273973
Pentose phosphate pathway	0.0571429											Catabolism/peptidase	0.0273973
Oxidative stress response	0.047619											GRA	0.0136986
Amino acid metabolism	0.0380952	0.0273973										Isoprenoid metabolism	0.0136986
Glycolysis/gluconeogenesis	0.0380952											Channel/transporter	0.0136986
RNA-interacting/regulating	0.0380952	0.232877										Mitochondrial protein import	0.0136986
Nucleic acid synthesis	0.0285714											Stress response	0.0136986
Lipid metabolism	0.0285714
CoA synthesis	0.0190476
Stress response	0.0190476	0.0136986
Protein repair	0.00952381
Organophosphorus compound synthesis	0.00952381
NAD/NADP synthesis	0.00952381
Mitochondrial respiratory chain	0.00952381
Isoprenoid metabolism		0.0136986
Mitochondrial protein import		0.0136986
Mitochondrial respiratory chain		0.342466
