## Supplemental Tables S1-S6 for "Differential contribution of two organelles of endosymbiotic origin to iron-sulfur cluster synthesis and overall fitness in Toxoplasma": Table S6.xlsx

### Sheet: Feuil1
	Primer name	Primer sequence
	ML687	GTTTGAATGCAAGGTTTCGTGCTGTCG
	ML841	ATGTTCCGTGGTCGCATGT
	ML842	TTCATGTTGTTGGGAATCCAC
	ML843	GCGCGACATCAAGGAGAAGC
	ML844	CATCGGGCAATTCATAGGAC
	ML1041	CGGATCATTTGAAAACATCGTGAGGCTGG
	ML1476	CAGCGTAGTCCGGGACGTCGTAC
	ML1771	CTGCTTTCGTCTGTCTTC
	ML1774	TACGACTCACTATAGGGC
	ML2087	AAGTGCTCCCACGTCCCTCACCAT
	ML2088	AAAAATGGTGAGGGACGTGGGAGC
	ML2866	CGTTCATTCGAAACAAGGAC
	ML3445	aagtCAGGGCTTCTAAAATGGCGC
	ML3446	aaaaGCGCCATTTTAGAAGCCCTG
	ML3948	aagtGCATCGTGCTGGCGTGGAATG
	ML3949	aaaaCATTCCACGCCAGCACGATGC
	ML3978	GTAGGCGCGCTGAAAATTTACAAAGCAGCTACCCGTACGACGTCC
	ML3979	CTCCGAATATGCCGCCGATAAACGCTGCTTCTAGAACTAGTGGATCCCC
	ML3982	CCAGCCAGGTTTGAGGCAGGAAC
	ML4012	GCCGGATCCCTAGCTGCTTTGTA
	ML4023	CTGCTGCGAGTGCGGACAAGGGCAAAGTCTACCCGTACGACGTCC
	ML4101	CTCTCCTGGATAATCAGCTCGAGG
	ML4154	TTGTGTCAGCGGTGGCTTTGCGTGCTTCCCAAGCTTCGCCAGGCTGTA
	ML4155	GAGAAGGAAGGCAACGGCGCCAGAAGCCATAGATCTGGTTGAAGACAGAC
	ML4156	aagtGAAGATGCCCTGGAAGAACCG
	ML4157	aaaaCGGTTCTTCCAGGGCATCTTC
	ML4158	GTTGACGAGATGTTTCCGCG
	ML4159	GTAAAGCCTCGGCTCCTCG
	ML4160	aagtGTTTTCCCCAGAGTACAGTTG
	ML4161	aaaaCAACTGTACTCTGGGGAAAAC
	ML4162	TACACGTTCTGCGTCTTTGCCTTGTCTCGCTCTAGAACTAGTGGATCCCC
	ML4201	GCCAAGCTTCATGAAAGAACAGGACGAAATG
	ML4204	CTTGCATGCAATGCGACGGTACAGCAAAAAAG
	ML4205	CGGGGATCCTTAGGTTGTCTTCTGCTTC
	ML4208	TACTTCCAATCCAATTTAATGCGCAAGACATGCGATGACGCCC
	ML4209	TCCTCCACTTCCAATTTTAGCCTGGGCAGGTGCAGCGGATGC
	ML4212	TTTAGATCTATGGCGCTGACACGCG
	ML4213	TTTGCGGCCGCCCACATCGCTGCATCTTTC
	ML4387	GAGGACCTCAAAAGCTAG
	ML4388	TCAGAACTGCGGGCAATC
	ML4455	TTTAGATCTATGGCGCTGACACGCGTTC
	ML4456	tttCCTAGGCTGGGCAGGTGCAGCGGATG
	ML4576	TTTGAATTCATGGCTTCTGGCGCCGTTG
	ML4577	gggGCTAGCGCTGCTTTGTAAATTTTCAG
	ML4684	GAGACTAGGTCCAAGGTC
	ML4685	TTGATGAGTTCCGTGGCG
	ML4686	TCGAGCAGCGTATGCAAG
	ML4687	GCGACAAGATTGATACCGTC
	ML4984	aagtGCATGGTTAATTCCCATGGA
	ML4985	aaaaTCCATGGGAATTAACCATGC
	ML4986	aagtGACCTCGGCTCGCCGTACACT
	ML4987	aaaaAGTGTACGGCGAGCCGAGGTC
	ML5006	ACGGCACTCACTTGTGGG
	ML5013	TGCGTTTGTCTCTAGCAC
	ML5114	GGCGTCGCCTCCACGTACCTGATGCATGGTTACCCGTACGACGTCCCGGA
	ML5115	AACCGGGTGAGAGACCACCAGGGCCTCACCGGCGGCCGCTCTAGAACTAG
	ML5116	AAGCTCGCGAAGGACCTTGGCCTCGCTGCGTACCCGTACGACGTCCCGGA
	ML5117	GGCATGCCTAGGTCCCCACATCGACTGCTCGGCGGCCGCTCTAGAACTAG
